# Linking carbohydrate structure with function in the human gut microbiome using hybrid metagenome assemblies

**DOI:** 10.1101/2021.05.11.441322

**Authors:** Anuradha Ravi, Perla Troncoso-Rey, Jennifer Ahn-Jarvis, Kendall R. Corbin, Suzanne Harris, Hannah Harris, Alp Aydin, Gemma L. Kay, Thanh Le Viet, Rachel Gilroy, Mark J. Pallen, Andrew J. Page, Justin O’Grady, Frederick J. Warren

**Author notes:** Contributed equally (Anuradha Ravi, Perla Troncoso-Rey, Jennifer Ahn-Jarvis, Justin O’Grady, Frederick J. Warren).

## Abstract

**Background:** Complex carbohydrates that escape digestion in the small intestine, are broken down in the large intestine by enzymes encoded by the gut microbiome. This is a symbiotic relationship between particular microbes and the host, resulting in metabolic products that influence host gut health and are exploited by other microbes. However, the role of carbohydrate structure in directing microbiota community composition and the succession of carbohydrate-degrading microbes is not fully understood. Here we take the approach of combining data from long and short read sequencing allowing recovery of large numbers of high quality genomes, from which we can predict carbohydrate degrading functions, and impact of carbohydrate on microbial communities.
