## Supplemental Table 1 for "Linking carbohydrate structure with function in the human gut microbiome using hybrid metagenome assemblies"

### Sheet: Sheet1
Supplementary table 1 - Long read PromethION and short read Illumina read summary metrics
			Oxford Nanopore PromethION Run1					Oxford Nanopore PromethION Run2					Illumina short read
Sample name	Treatment	Time point	Raw reads	Raw_read length	Filterned reads	Filtered_read_length	Filtered read quality	Raw reads	Raw_read length	Filterned reads	Filtered_read_length	Filtered read quality	R1_raw reads	R2_raw reads	R1_trimmed reads	R2_trimmed reads
B01	Normal Maize	0	279845	2986	147635	4785.8	9.7						32157293	32157293	31272303	31272303
B02	Normal Maize	6	482209	2529	212891	4439.4	9.7						33247296	33247296	32534716	32534716
B03	Normal Maize	12	298052	3517	183313	5007.9	9.7						31852659	31852659	30964696	30964696
B04	Normal Maize	24	338995	3862	227769	5169.5	9.7						30528351	30528351	29698128	29698128
B05	Hylon	0	375168	3207	210148	4919.4	9.6	1657051	4669	1419421	5136	11.4	28603953	28603953	27771129	27771129
B06	Hylon	6	344923	3976	245796	5029.3	9.6	1931500	4845	1690693	5249.3	11.4	35736029	35736029	34778230	34778230
B07	Hylon	12	314607	3865	212574	5133.7	9.7	1812873	4938	2119964	4675.7	11.4	37931997	37931997	36876934	36876934
B08	Hylon	24	311809	3802	206885	5116.2	9.7	1725139	4924	1515452	5327.5	11.4	34072707	34072707	33096620	33096620
B09	Potato starch	0	415979	2978	218997	4775	9.7						30184224	30184224	29368942	29368942
B10	Potato starch	6	330625	4524	270661	5184	9.6						25746921	25746921	24881694	24881694
B11	Potato starch	12	402487	4249	306744	5116.8	9.6						24790297	24790297	24165597	24165597
B12	Potato starch	24	227309	3356	138036	4799.8	9.6						28125696	28125696	27349854	27349854
B13	Inulin	0	355867	2880	184316	4682.3	9.7	1620934	4396	1372735	4868.7	11.5	22761691	22761691	22068209	22068209
B14	Inulin	6	281707	4495	225800	5256	9.7	1959490	5056	1753937	5424.7	11.5	11176563	11176563	10700007	10700007
B15		12	284680	3466	178692	4853.5	9.7	1648626	4554	1416428	5004.2	11.5	10641398	10641398	10189393	10189393
B16	Inulin	24	325121	3375	202418	4737.2	9.7	1722690	4498	1484831	4920.6	11.5	29185795	29185795	28264793	28264793
B17	Avicell	6	365818	2965	195617	4698	9.7						34072541	34072541	33059762	33059762
B18	Avicell	12	334160	2897	178852	4564.6	9.7						29440451	29440451	28546313	28546313
B19	Avicell	24	366466	2580	165871	4639.8	9.6						28837271	28837271	28011850	28011850
B20	Retrograde Maize	0	400599	3152	222721	4868.6	9.7	1919959	4599	1642150	5071.5	11.5	22275085	22275085	21572024	21572024
B21	Retrograde Maize	6	323186	3763	218571	5014	9.7	1845127	4770	1603460	5208.2	11.5	23540596	23540596	22782298	22782298
B22	Retrograde Maize	12	328180	3745	223955	4940.8	9.7	1889137	4747	1668442	5116.5	11.5	26100846	26100846	25419975	25419975
B23	Retrograde Maize	24	390071	3152	223099	4746.7	9.7	1929468	4499	1666884	4915.5	11.5	28087631	28087631	27315570	27315570
B24	Water (negative)	NA	628	2729	0	0							813345	813345	748552	748552
