## Supplemental Table 2 for "Linking carbohydrate structure with function in the human gut microbiome using hybrid metagenome assemblies"

### Sheet: Supplementary-Table-2
Supplementary table 2: MetaPhlAn3 taxonomic profiles for all samples
Species	water	Avicel .6h	Avicel .12h	Avicel .24h	Inulin .0h	Inulin .6h	Inulin .12h	Inulin .24h	N.maize .0h	N.maize .6h	N.maize .12h	N.maize .24h	R.maize .0h	R.maize .6h	R.maize .12h	R.maize .24h	Potato .0h	Potato .6h	Potato .12h	Potato .24h	Hylon .0h	Hylon .6h	Hylon .12h	Hylon .24h
Actinomyces odontolyticus	0	0.00478	0	0.00114	0.00624	0	0	0	0.00375	0	0	0	0.00313	0	0	0	0.00191	0	0	0	0.00289	0	0	0
Actinomyces oris	0	0	0	0	0	0	0	0	0	0	0	0	0	0	0	0	0	0	0	0	0.0011	0	0	0
Actinomyces sp ICM47	0	0.00239	0	0.00266	0	0	0	0	0.00261	0.00044	0	0	0.00888	0	0	0	0.00384	0	0	0	0.00262	0	0	0
Bifidobacterium adolescentis	1.7253	1.34775	1.51825	1.87196	1.49999	0.47753	0.37114	0.63376	1.15274	0.784779	1.7532	11.2734	1.47602	5.70833	8.18909	7.83783	1.02224	4.90487	13.1486	22.7948	1.53957	3.32478	4.9499	5.00561
Bifidobacterium animalis	0.05001	0.82353	0.90328	1.2639	0.94121	0.33224	0.25217	0.40454	0.96306	0.850189	5.06818	4.61926	1.00837	1.04759	1.82318	1.827	0.76668	0.61502	0.47767	0.55932	1.02903	0.37534	0.26567	0.27523
Bifidobacterium bifidum	0	0.7211	0.81965	1.11829	0.76964	1.1592	0.82478	1.1309	0.74858	0.52458	0.47035	0.35373	0.80653	0.42669	0.62262	0.61898	0.63729	0.48507	0.29735	0.27376	0.86673	0.29918	0.20709	0.18517
Bifidobacterium catenulatum	0	0.12188	0.13673	0.18729	0.15432	0	0.01016	0.06802	0.0797	0.0697899	0.06326	0.03156	0.13476	0.31533	0.46783	0.49052	0.12382	0.05868	0.05006	0.07087	0.13169	0.05031	0.01246	0.03553
Bifidobacterium longum	0	0.2246	0.2423	0.31851	0.2072	0.04783	0.02998	0.09874	0.22234	0.14446	0.92084	0.80505	0.20363	0.7887	1.11569	1.07175	0.18989	0.19419	0.09273	0.11736	0.23045	0.07225	0.05501	0.04644
Collinsella aerofaciens	11.0873	5.05138	4.91184	6.55103	5.71186	24.2091	15.9904	22.852	5.11855	1.72259	0.75791	0.74666	5.01693	19.8843	27.3483	25.8763	4.55246	8.29438	5.91544	5.65833	5.6005	3.64746	2.85755	3.01063
Collinsella intestinalis	0	0	0	0	0	0	0	0.00081	0	0	0	0	0	0.00228	0	0.00073	0	0	0	0.00133	0	0	0	0
Collinsella stercoris	0	0.00874	0.00583	0.01573	0.00811	0.03037	0.03607	0.04811	0.01012	0.00171	0.00043	0	0.00763	0.03414	0.04756	0.04547	0.01019	0.01752	0.01256	0.01386	0.01417	0.00413	0.00633	0.00827
Enorma massiliensis	0	0.00632	0.00751	0.00305	0.00215	0.00444	0	0.00227	0.00667	0.00111	0	0	0.00718	0.01191	0.02073	0.01774	0.00566	0.00928	0.00116	0.00282	0.0081	0.00246	0.00451	0.0008
[Collinsella] massiliensis	0	0.01389	0.00973	0.02308	0.01136	0.04904	0.0272	0.03044	0.00679	0.00423	0.00225	0	0.022	0.01003	0.01578	0.02469	0.00584	0.02134	0.01018	0.00814	0.02722	0.00765	0.00425	0.00075
Adlercreutzia equolifaciens	0	0.14708	0.15376	0.21177	0.11543	0.09277	0.04701	0.06742	0.11567	0.0653199	0.03586	0.02865	0.13091	0.05255	0.06646	0.05717	0.09854	0.09592	0.04726	0.05123	0.13581	0.06668	0.03704	0.03471
Asaccharobacter celatus	0	0.21253	0.19599	0.31255	0.1572	0.12351	0.08965	0.10557	0.17088	0.10834	0.05501	0.04441	0.16733	0.07316	0.08739	0.08444	0.14212	0.15298	0.07099	0.07287	0.19094	0.08832	0.05013	0.05342
Eggerthella lenta	0	0.04068	0.0657	0.10783	0.01757	0.00848	0	0.01225	0.02954	0.00793999	0.0052	0.03801	0.0201	0.00532	0.01653	0.03951	0.02027	0.03766	0.01172	0.01716	0.02281	0.01078	0.01095	0.00918
Enterorhabdus caecimuris	0	0	0.00071	0.0021	0	0	0	0	0.00019	0	0	0	0	0	0	0	0	0	0	0	0	0	0	0
Gordonibacter pamelaeae	0	0.14437	0.16753	0.23681	0.10265	0.09064	0.05998	0.06875	0.10092	0.05155	0.04206	0.14255	0.09877	0.0867	0.08953	0.10487	0.07857	0.1223	0.04817	0.045	0.11341	0.05547	0.03471	0.03254
Bacteroides caccae	0	0.84158	0.80255	1.06994	0.60689	0.70064	1.07378	0.82889	0.62543	0.21138	0.12996	0.04211	0.56916	0.22662	0.16475	0.28664	0.68606	0.16424	0.07345	0.0624	0.49143	0.15653	0.05695	0.03023
Bacteroides fragilis	0	0.50715	0.54822	0.74305	0.35491	0.10205	0.09955	0.10617	0.38798	0.26537	0.86285	0.72076	0.35832	0.43662	0.31525	0.68262	0.3736	0.20231	0.17581	0.13855	0.32261	0.12926	0.0763	0.07339
Bacteroides galacturonicus	0	0.02328	0.07528	0.05201	0.01242	0.00974	0	0.00236	0.01651	0.03622	0.00254	0	0.00772	0.00114	0	0.00816	0.00936	0.00755	0.01292	0.00103	0.01657	0.01842	0.0057	0.0099
Bacteroides ovatus	0	0.12413	0.11339	0.17302	0.08102	0	0.00791	0.01978	0.07486	0.02066	0.32177	0.40176	0.07272	0.05471	0.04823	0.09052	0.09437	0.04895	0.02156	0.02278	0.06981	0.02059	0.01004	0.01107
Bacteroides plebeius	0	1.67575	1.42092	1.82267	1.70152	0.10287	0.1191	0.13374	1.83263	0.57498	0.28514	0.10701	1.65632	0.7172	0.73887	1.34772	1.78755	0.2639	0.10057	0.19348	1.59491	0.36647	0.16904	0.07778
Bacteroides sp CAG 144	0	0.17409	0.20641	0.29681	0.15182	0	0	0.02194	0.20234	0.0926199	0.0225	0.00515	0.17244	0.03109	0.02249	0.06878	0.12226	0.05324	0.03138	0.04829	0.15761	0.05406	0.03524	0.03442
Bacteroides stercoris	0	0.83448	0.81985	1.09988	0.58978	0.1877	0.20164	0.34723	0.66638	0.25476	0.46525	0.93803	0.60229	0.27103	0.4541	0.66763	0.68231	0.29802	0.26026	0.40121	0.57013	0.29832	0.24228	0.19834
Bacteroides thetaiotaomicron	0	0.13563	0.13155	0.17817	0.09759	0.00799	0	0.0058	0.1091	0.04208	0.89727	1.0341	0.10854	0.07057	0.06404	0.12816	0.12589	0.04367	0.01885	0.02395	0.08232	0.02495	0.00891	0.00563
Bacteroides uniformis	0	0.64666	0.77126	1.31292	0.40431	0.30763	0.58656	0.92953	0.44183	0.19202	0.92603	1.81566	0.41752	0.2095	0.26486	0.54572	0.42538	0.1489	0.13785	0.17408	0.39911	0.24108	0.19145	0.16681
Bacteroides vulgatus	0.2029	1.3722	1.30725	1.78377	1.06702	0.31441	0.26387	0.20308	1.2573	0.48828	0.59029	0.74287	1.15872	1.03748	0.60983	1.62693	1.29714	0.79514	0.51184	0.35907	0.9214	0.38627	0.25097	0.2485
Barnesiella intestinihominis	0	0.36891	0.43164	0.50023	0.37817	0.02975	0.04295	0.05401	0.42744	0.13092	0.03215	0.01037	0.39791	0.07754	0.10573	0.22261	0.4306	0.09017	0.06259	0.03885	0.36536	0.10333	0.04296	0.02887
Coprobacter fastidiosus	0	0.04676	0.04871	0.05631	0.04488	0	0	0.00068	0.05449	0.01807	0.00409	0	0.04507	0.00159	0.00043	0.00746	0.05549	0.00268	0.00254	0	0.04726	0.00893	0.00149	0.00017
Butyricimonas synergistica	0	0.04494	0.04686	0.06802	0.0308	0	0	0.00052	0.03795	0.01499	0.00409	0	0.03416	0.00199	0.00152	0.00957	0.04012	0.00102	0	0.00103	0.02912	0.00727	0.00266	0.00186
Butyricimonas virosa	0	0.01262	0.01681	0.01981	0.00671	0	0	0	0.00956	0.0019	0	0	0.00855	0	0	0.00302	0.00747	0	0	0	0.00575	0.00105	0	0
Odoribacter splanchnicus	0	0.31913	0.29905	0.34871	0.22994	0.02087	0.00778	0.02426	0.27819	0.0920399	0.02274	0.00311	0.27868	0.03875	0.03189	0.05322	0.27025	0.05779	0.0284	0.03093	0.22911	0.06205	0.03079	0.02145
Prevotella copri	33.992	36.9755	34.6551	17.154	38.874	49.3157	55.0857	46.9155	38.7824	10.3441	2.51986	1.73445	41.5326	58.8851	47.2366	41.5865	40.0777	60.6018	50.5995	43.0579	40.0526	51.6973	40.9164	35.9204
Alistipes finegoldii	0	0.07046	0.08885	0.11655	0.06059	0.0038	0.00268	0.04878	0.05969	0.02932	0.0129	0.01787	0.06072	0.01268	0.02811	0.04332	0.06248	0.02625	0.02587	0.04885	0.05595	0.02197	0.02114	0.03432
Alistipes indistinctus	0	0.35843	0.39244	0.58247	0.18096	0.04753	0.09486	0.32868	0.20227	0.11565	0.08959	0.08555	0.17621	0.10726	0.25114	0.35562	0.1849	0.13034	0.15411	0.29864	0.1706	0.12291	0.21011	0.3518
Alistipes inops	0	0.22685	0.23733	0.33798	0.11192	0.02184	0.01216	0.07427	0.11568	0.0730599	0.06235	0.04042	0.12209	0.05277	0.05043	0.05278	0.10639	0.06757	0.04324	0.04616	0.11584	0.06123	0.03845	0.03561
Alistipes onderdonkii	0	0	0	0	0	0	0	0	0	0	0	0	0	0	0	0.00124	0	0	0	0	0	0	0	0
Alistipes putredinis	0	2.50513	2.65185	3.48749	1.97676	0.40023	0.37363	0.8348	2.11782	1.00492	0.47854	0.3423	1.99743	0.42734	0.70872	0.72406	1.80127	0.71382	0.49467	0.63733	1.96394	0.77766	0.52074	0.43194
Alistipes shahii	0	0.10479	0.13501	0.23752	0.06963	0.01157	0.04044	0.16885	0.07889	0.03161	0.04178	0.067	0.07628	0.03091	0.09692	0.11528	0.08189	0.05318	0.05701	0.13298	0.0768	0.0498	0.04539	0.06056
Alistipes sp An66	0	0	0	0	0	0	0	0	0	0	0	0	0	0	0	0.00256	0	0	0	0	0	0	0	0
Parabacteroides distasonis	0	0.46241	0.49083	0.60489	0.33418	0.10302	0.09023	0.12932	0.40191	0.1643	0.62453	1.21587	0.37254	0.5582	0.4699	0.95501	0.37994	0.23431	0.16402	0.18714	0.34207	0.12624	0.08591	0.05203
Algoriella xinjiangensis	0	0	0	0	0	0	0	0.00111	0	0	0	0	0	0	0	0	0	0	0	0	0	0	0	0
Gemella sanguinis	0	0	0	0	0.0022	0	0	0	0	0	0	0	0	0	0	0	0	0	0	0	0	0	0	0
Brochothrix thermosphacta	1.07083	0	0	0	0	0	0	0.00704	0	0	0	0	0	0	0	0	0	0	0	0	0	0	0	0.00391
Staphylococcus saprophyticus	0	0	0	0	0	0	0	0.00973	0	0	0	0	0	0	0	0	0	0	0	0	0	0	0	0
Carnobacterium divergens	3.72048	0	0	0	0	0	0	0.03355	0	0	0	0	0	0	0	0	0	0	0	0	0	0	0	0.02014
Carnobacterium maltaromaticum	3.2961	0	0	0	0	0	0	0.0277	0	0	0	0	0	0	0	0	0	0	0	0	0	0	0	0.01946
Lactobacillus rogosae	0	0.01062	0	0	0.01083	0	0	0	0.01336	0	0	0	0.00546	0	0	0	0.01004	0.00114	0	0	0.01275	0	0	0
Streptococcus parasanguinis	0	0.0055	0.00254	0.00965001	0.00937	0	0	0	0.00744	0.00042	0	0	0.00848	0	0	0	0.00913	0	0	0	0.00498	0	0	0
Streptococcus salivarius	0	0.0858	0.08096	0.0861101	0.09406	0	0	0	0.09978	0.03155	0.00813	0.00191	0.0973	0.00558	0.00558	0.01918	0.11154	0.00712	0.00284	0.00159	0.08723	0.02118	0.00675	0.00914
Streptococcus thermophilus	0	0.18158	0.29926	0.28956	0.23744	0.02124	0.01637	0.00923	0.33014	0.14628	0.01141	0.00482	0.29791	0.00901	0.00477	0.04203	0.34745	0.0075	0.01032	0.01053	0.16219	0.05574	0.02333	0.03381
Clostridium sp CAG 299	0	0.09704	0.0882	0.11855	0.0075	0	0	0	0.01072	0.00041	0	0	0.0097	0.00119	0	0.00099	0.00914	0.01054	0.00469	0.00431	0.00934	0.00823	0.00343	0
Intestinimonas butyriciproducens	0	0.03739	0.04364	0.06619	0	0	0	0	0	0	0	0	0	0	0.01096	0.02313	0	0	0	0.00118	0	0.00322	0	0.00153
Lawsonibacter asaccharolyticus	0	0.01016	0.01787	0.01673	0.00166	0	0	0.00132	0.00197	0	0	0	0.00057	0.00046	0.0023	0.00337	0.00043	0.00214	0.00242	0.00258	0.00177	0.00269	0.00217	0.00156
Eubacterium eligens	0	0.4375	0.40677	0.49309	0.52784	0.21277	0.24136	0.13627	0.59648	0.22939	0.0202	0.00053	0.47882	0.00599	0.01005	0.04297	0.62319	0.08616	0.06294	0.03525	0.47576	0.11373	0.07119	0.06771
Eubacterium hallii	0	0.74	0.68128	0.865391	0.74817	1.02154	1.20923	0.57687	0.77636	0.32303	0.09497	0.02791	0.7147	0.19306	0.14621	0.32855	0.87675	0.372	0.33782	0.21302	0.7065	0.20405	0.12119	0.15426
Eubacterium ramulus	0	0.37421	0.34203	0.36349	0.3309	0.20046	0.22277	0.22059	0.28594	0.01087	0	0	0.28236	0.03973	0.03582	0.06884	0.28657	0.14226	0.10986	0.06899	0.2612	0.1967	0.10874	0.10474
Eubacterium sp CAG 38	0	0.03069	0.01876	0.03039	0.02976	0	0	0	0.03303	0.01116	0	0	0.02968	0	0	0	0.03776	0	0	0	0.02429	0.0047	0.00107	0.00168
Eubacterium ventriosum	0	0.06787	0.05538	0.06546	0.08157	0.00761	0	0	0.08648	0.02885	0.00071	0	0.07019	0.04959	0.01891	0.05076	0.09969	0.02306	0.0113	0.00593	0.06118	0.0157	0.00684	0.00621
Anaerostipes hadrus	0	0.36099	0.39596	0.49061	0.44845	0.79226	1.11327	0.58862	0.46549	0.14921	0.03276	0.0023	0.42959	0.10554	0.08468	0.18589	0.48774	0.10125	0.08165	0.04788	0.3808	0.10199	0.06306	0.08044
Anaerotignum lactatifermentans	0	0	0	0.01615	0	0	0	0	0	0	0	0	0	0	0	0	0	0	0	0	0	0	0	0
Blautia hydrogenotrophica	0	0.07266	0.22885	0.62901	0.01507	0.0007	0.00389	0.02059	0.01248	0.0032	0	0	0.01429	0.00903	0.00879	0.05472	0.01687	0.0213	0.0231	0.02735	0.01004	0.0306	0.03534	0.04453
Blautia obeum	0	0.30054	0.28743	0.38576	0.33143	0.28217	0.33665	0.30255	0.34074	0.14756	0.05804	0.02177	0.31813	0.12123	0.06782	0.13585	0.35487	0.16752	0.1361	0.10917	0.30164	0.11058	0.0929	0.12248
Blautia wexlerae	0.11229	0.07313	0.08094	0.07105	0.08135	0.25874	0.46729	0.12033	0.08447	0.03871	0.00784	0	0.11462	0.11401	0.03954	0.1035	0.09982	0.0331	0.03825	0.04778	0.08539	0.03837	0.0223	0.04802
Ruminococcus torques	0	0.83246	0.88151	1.09162	0.88379	1.40117	1.56461	1.23002	0.93064	0.25773	0.04718	0.0091	0.89559	0.27234	0.15135	0.35187	0.94944	0.38401	0.32546	0.22189	0.85531	0.305	0.18808	0.23613
Coprococcus catus	0	0.36634	0.36096	0.4782	0.41054	0.21265	0.31411	0.36132	0.42888	0.15061	0.05271	0.17397	0.35366	0.02187	0.17474	0.32851	0.39946	0.10615	0.11304	0.17882	0.39886	0.15891	0.1047	0.11142
Coprococcus comes	0	0.70149	0.7435	0.982091	0.7844	0.35963	0.43413	0.40634	0.8012	0.25033	0.06752	0.01311	0.68918	0.17762	0.10543	0.2301	0.79102	0.27726	0.29571	0.25204	0.78859	0.29419	0.19282	0.19622
Coprococcus eutactus	1.13256	4.86098	5.18064	5.80613	6.53095	2.09963	2.5328	1.93694	6.10709	2.70038	0.95237	0.37007	5.84513	0.95415	0.6217	1.09239	6.41028	2.17072	2.65974	2.11135	6.23264	1.76309	1.39947	1.47908
Dorea formicigenerans	0	0.3996	0.34996	0.47531	0.40498	0.42929	0.33683	0.23534	0.41914	0.1403	0.04535	0.01098	0.3822	0.12238	0.04906	0.10817	0.46096	0.1913	0.17451	0.10827	0.39642	0.15013	0.10326	0.09079
Dorea longicatena	0	1.76197	2.28715	2.99872	1.31179	1.07551	1.13978	0.74013	1.34845	0.52747	0.1957	0.13005	1.35736	0.80814	0.48973	0.87356	1.49647	0.66062	0.61863	0.38579	1.25714	0.80635	0.53264	0.60665
Dorea sp CAG 317	0	0.05963	0.06823	0.07749	0.00497	0	0	0.00186	0.00588	0	0	0	0.00287	0.01445	0.01226	0.0256	0.00699	0.00615	0.00917	0.00571	0.00439	0.01156	0.00286	0.00658
Fusicatenibacter saccharivorans	0	0.98246	0.87639	1.15171	1.17248	1.06012	1.16852	1.67325	1.18496	0.44462	0.14745	0.09693	1.12962	0.39544	0.38275	0.45483	1.15125	0.50173	0.4003	0.49495	1.15819	0.32231	0.20404	0.20151
Clostridium aldenense	0	0	0	0	0	0	0	0	0	0	0	0	0	0	0	0.00212	0	0	0	0	0	0	0	0
Clostridium citroniae	0	0.01214	0.03012	0.05337	0	0	0	0	0.00134	0	0	0	0	0	0.00192	0.01169	0.00024	0	0	0	0.00361	0	0	0
Clostridium lavalense	0	0	0	0.0015	0	0	0	0.00075	0	0	0	0.00297	0	0	0	0.00023	0	0	0	0	0	0	0	0
Lachnoclostridium sp An138	0	0.00117	0	0	0	0	0	0	0.00094	0	0	0	0.00131	0	0.00031	0.00151	0.0013	0	0	0.00166	0.00135	0	0	0
Eubacterium rectale	0.45262	2.1665	1.77424	1.58587	2.67245	2.90334	3.52366	1.90309	2.57001	1.24677	0.45484	0.19832	2.09991	0.19175	0.11588	0.18086	2.55938	2.37505	3.91609	2.64163	2.53291	4.24177	5.36804	5.73619
Lachnospira pectinoschiza	0	0.74365	0.68428	0.924361	0.75874	0.14643	0.23583	0.08228	0.87579	0.32872	0.04697	0.01127	0.65473	0.04881	0.02628	0.08053	0.90502	0.10011	0.07304	0.03791	0.67252	0.16348	0.10546	0.09602
Roseburia faecis	1.29036	6.82696	5.48199	5.46735	9.00106	1.62166	1.14098	0.90099	9.8591	3.89542	1.41647	0.5141	9.09115	0.27494	0.27623	0.37002	9.33732	0.85191	0.6917	0.52386	8.5361	3.59695	4.45627	4.19788
Roseburia hominis	0	0.11036	0.1015	0.0939201	0.14744	0.02831	0.0287	0.03477	0.15156	0.0707799	0.0185	0.00271	0.14407	0.00579	0.00653	0.00768	0.16921	0.02658	0.01766	0.01902	0.1704	0.04698	0.0267	0.02325
Roseburia intestinalis	0	0.49402	0.24089	0.03911	0.8341	0.19731	0.13709	0.04883	0.96423	0.19059	0.02082	0.00394	0.94252	0.0037	0.00213	0.00173	1.00856	0.08065	0.0881	0.07596	0.75543	0.17863	0.1507	0.09976
Roseburia inulinivorans	0	0.22743	0.18751	0.20468	0.24448	0.14457	0.12769	0.07173	0.28391	0.11982	0.0454	0.00499	0.25183	0.08681	0.05768	0.03853	0.27167	0.21003	0.21886	0.10769	0.25252	0.15317	0.1175	0.10716
Roseburia sp CAG 182	0	0.01953	0.01188	0.00052	0.02576	0	0	0.0026	0.02738	0.01219	0.00264	0	0.02361	0	0	0	0.01848	0	0	0	0.02945	0.00274	0	0
Roseburia sp CAG 471	0	0.00099	0.0005	0.00056	0	0	0	0	0.00083	0	0	0	0.00057	0	0	0	0.00066	0	0	0	0	0.00045	0.00014	0
Oscillibacter sp 57 20	0	0.6574	1.00157	1.31205	0.14427	0.08035	0.07847	0.38934	0.14705	0.0792799	0.04259	0.05636	0.15075	0.04252	0.15341	0.22237	0.13258	0.17683	0.15334	0.31716	0.15726	0.2176	0.2268	0.27706
Oscillibacter sp CAG 241	0	0.02149	0.03241	0.03672	0.0229	0	0	0.01501	0.02518	0.00734999	0.00128	0	0.01496	0	0	0.00338	0.01858	0.00273	0.00399	0.01089	0.02206	0.0063	0.00794	0.01094
Oscillibacter sp PC13	0	0	0	0.00159	0	0	0	0	0	0	0	0	0	0	0	0	0	0	0	0	0	0	0	0
Intestinibacter bartlettii	0	0.01149	0.01214	0.02175	0.00862	0	0	0	0.01559	0	0	0	0.00557	0	0	0	0.01286	0	0	0	0.00563	0	0	0.00316
Agathobaculum butyriciproducens	0	0.96267	0.89494	0.976561	0.96564	0.14241	0.14811	0.30909	1.03523	0.52087	0.26221	0.21924	0.99353	0.11605	0.15932	0.12655	0.88463	0.31418	0.18403	0.20126	1.05593	0.34138	0.19352	0.15704
Anaeromassilibacillus sp An250	0	0.00893	0.00638	0.01382	0.00555	0	0	0.00716	0.00619	0.00262	0	0	0.01156	0.00254	0.00661	0.00938	0.00678	0.00164	0.0021	0.00336	0.00746	0.00281	0.00194	0
Anaerotruncus colihominis	0	0	0	0.00963001	0	0	0	0	0	0	0	0	0	0	0	0	0	0	0	0	0	0	0	0
Faecalibacterium prausnitzii	1.19849	4.54313	4.52698	5.65787	4.30599	2.26152	2.63394	4.48483	4.3946	1.96689	0.71152	0.45392	3.94902	0.85795	1.59345	2.0107	4.21473	2.29252	2.18874	3.14293	4.62766	2.67657	2.02528	1.77594
Flavonifractor plautii	0	0.19271	0.20366	0.29832	0.02288	0	0	0.02368	0.02982	0.00836999	0.00549	0.01549	0.02451	0.04545	0.09525	0.10618	0.01975	0.04278	0.02011	0.03461	0.0261	0.05034	0.02671	0.01615
Gemmiger formicilis	0	0.06519	0.07257	0.07557	0.06995	0.10956	0.03934	0.09624	0.0772	0.03425	0.01547	0.0117	0.06046	0.02397	0.03635	0.03085	0.06594	0.07552	0.06064	0.06782	0.0645	0.06255	0.06001	0.05506
Pseudoflavonifractor capillosus	0	0.00587	0.00485	0.00873001	0	0	0	0	0	0	0	0	0	0	0.00077	0.00118	0	0	0	0	0	0	0	0
Clostridium leptum	0	0.00062	0	0	0	0	0	0	0	0	0	0	0	0	0	0	0	0	0	0	0	0	0	0
Eubacterium siraeum	0	0.01565	0.05974	0.04656	0.01987	0	0	0.03042	0.0236	0.00532	0	0	0.0225	0	0	0.00097	0.01631	0	0.00247	0.0017	0.02104	0.00598	0.00464	0.00715
Ruminococcus bicirculans	0	1.14245	1.98027	1.6788	1.50802	0.18838	0.33259	0.2048	1.30454	0.52261	0.18048	0.05806	1.13059	0.0569	0.0396	0.09555	1.28255	0.17599	0.17005	0.125	1.32267	0.38195	0.24381	0.22111
Ruminococcus bromii	1.94851	2.71184	2.63012	3.77657	2.89876	2.64419	2.86142	2.38232	2.17195	1.39079	0.57327	0.25445	2.82104	0.89747	0.62419	1.29388	2.71207	5.65607	11.0411	9.40044	2.92603	17.1294	29.104	33.3852
Ruminococcus lactaris	0	1.08027	1.01599	1.43122	1.20736	0.56313	0.53144	0.28542	1.26933	0.50549	0.18301	0.0421	1.20029	0.2667	0.15084	0.31054	1.33976	0.30765	0.26478	0.19618	1.10038	0.29237	0.1802	0.18628
Ruminococcus sp CAG 330	0	0.04142	0.07508	0.05169	0.11386	0	0	0.01879	0.0838	0.02722	0.00768	0	0.0966	0	0.00507	0.01503	0.07467	0.00164	0.00343	0.00845	0.12744	0.02047	0.01007	0.00896
Ruthenibacterium lactatiformans	0	0.05041	0.04836	0.10139	0.03864	0.01203	0.00149	0.0279	0.03525	0.01982	0.01391	0.04795	0.0298	0.07599	0.11659	0.12754	0.03021	0.13595	0.1304	0.13924	0.0453	0.0467	0.0665	0.06588
Coprobacillus cateniformis	0	0.00743	0.0086	0.01227	0.00275	0	0	0	0.00567	0	0	0	0.00201	0.04851	0.01829	0.04049	0.01093	0.00171	0	0	0.00242	0	0	0
Erysipelothrix larvae	0	0	0	0.00798001	0	0	0	0	0	0	0	0	0	0	0	0	0	0	0	0	0	0	0	0
Holdemanella biformis	0	0.03901	0.03885	0.0322	0.03546	0.08569	0.12692	0.04152	0.03666	0.00666	0	0	0.03238	0.10389	0.04088	0.08962	0.04645	0.04716	0.02097	0.00712	0.02578	0.0105	0.00338	0.00693
Holdemania filiformis	0	0.00114	0.00289	0.00421	0.00103	0	0	0	0.00292	0	0	0	0.00054	0.00268	0.00077	0.00421	0.00041	0	0	0	0.00044	0	0	0
Firmicutes bacterium CAG 110	0	0.68248	0.70465	1.03972	0.73469	0.18157	0.29018	0.7185	0.55003	0.46452	0.18315	0.12287	0.61431	0.05274	0.05123	0.05543	0.53797	0.30206	0.45003	0.72169	0.89411	0.53771	1.17185	1.52921
Firmicutes bacterium CAG 145	0	0.02869	0.04507	0.06026	0	0	0	0	0.00498	0	0	0	0	0	0	0.00929	0.00302	0.00159	0	0.00405	0	0.00594	0.00098	0.0011
Firmicutes bacterium CAG 83	0	0.58562	0.69108	0.998381	0.33254	0.12575	0.11345	0.39544	0.32072	0.1684	0.07324	0.03481	0.30676	0.03999	0.09873	0.1146	0.28281	0.21737	0.1746	0.24513	0.36128	0.38389	0.37613	0.33261
Dialister sp CAG 357	0	0.08515	0.17866	0.22065	0.0657	0.00468	0.0052	0.09581	0.07741	0.04153	0.07351	1.03184	0.08365	0.01424	0.03032	0.03169	0.07334	0.03527	0.04737	0.06112	0.08393	0.06185	0.05054	0.0615
Victivallis vadensis	0	0	0	0	0	0	0	0.00418	0	0	0	0	0	0	0	0	0	0	0	0	0	0	0	0
Janthinobacterium lividum	0.0677	0	0	0	0	0	0	0.00078	0	0	0	0	0	0	0	0	0	0	0	0	0	0	0	0.00108
Janthinobacterium sp AD80	0.3496	0	0	0	0	0	0	0.00207	0	0	0	0	0	0	0	0	0	0	0	0	0	0	0	0.00198
Parasutterella excrementihominis	0	0.3348	0.46729	0.6233	0.06099	0.00536	0.00485	0.03813	0.06846	0.03073	0.03256	0.0362	0.07321	0.05126	0.08435	0.11796	0.06588	0.10168	0.08091	0.08137	0.06612	0.08609	0.06025	0.06054
Turicimonas muris	0	0.04331	0.10141	0.10546	0.00788	0	0	0.0049	0.01826	0.00101	0.00428	0.00837	0.00627	0.0136	0.00913	0.00875	0.00689	0.01781	0.00559	0.01293	0.00725	0.01049	0.00494	0.00925
Bilophila wadsworthia	0	0.08999	0.15598	0.21165	0.03918	0.00694	0	0.04329	0.03788	0.02256	0.02336	0.03901	0.03836	0.011	0.05818	0.07999	0.02952	0.03046	0.02555	0.03586	0.03929	0.03073	0.00983	0.01634
Aeromonas allosaccharophila	0	0	0	0	0	0	0	0	0	0	0	0	0	0	0	0	0	0	0	0	0	0	0	0.00328
Aeromonas media	0	0	0	0	0	0	0	0	0	0	0	0	0	0	0	0	0	0	0	0	0	0	0	0.0032
Aeromonas salmonicida	2.74474	0	0	0	0	0	0	0.0127	0	0	0	0	0	0	0	0	0	0	0	0	0	0	0	0.01271
Shewanella baltica	1.53179	0	0	0	0	0	0	0.00471	0	0	0	0	0	0	0	0	0	0	0	0	0	0	0	0.00478
Shewanella putrefaciens	1.2891	0	0	0	0	0	0	0.01171	0	0	0	0	0	0	0	0	0	0	0	0	0	0	0	0.00575
Escherichia coli	2.85369	0.8757	1.52854	2.14355	0.00387	0	0	0.04332	0.02179	62.802	75.2257	67.4104	0.02825	0.28771	0.33766	0.35715	0.00887	0.05067	0.03227	0.06189	0.02276	0.05976	0.02302	0.07624
Serratia fonticola	0.25777	0	0	0	0	0	0	0.00195	0	0	0	0	0	0	0	0	0	0	0	0	0	0	0	0.00204
Yersinia intermedia	0	0	0	0	0	0	0	0.00212	0	0	0	0	0	0	0	0	0	0	0	0	0	0	0	0.00107
Psychrobacter cryohalolentis	0	0	0	0	0	0	0	0.00243	0	0	0	0	0	0	0	0	0	0	0	0	0	0	0	0.00077
Psychrobacter immobilis	0.66106	0	0	0	0	0	0	0.00392	0	0	0	0	0	0	0	0	0	0	0	0	0	0	0	0.00519
Psychrobacter sp 1501 2011	0.86494	0	0	0	0	0	0	0.00587	0	0	0	0	0	0	0	0	0	0	0	0	0	0	0	0.00354
Pseudomonas fluorescens group	0.80593	0	0	0	0	0	0	0.0054	0	0	0	0	0	0	0	0	0	0	0	0	0	0	0	0.00783
Pseudomonas fragi	1.49376	0	0	0	0	0	0	0.01375	0	0	0	0	0	0	0	0	0	0	0	0	0	0	0	0.01191
Pseudomonas lundensis	1.35778	0	0	0	0	0	0	0.01317	0	0	0	0	0	0	0	0	0	0	0	0	0	0	0	0.00957
Pseudomonas psychrophila	0	0	0	0	0	0	0	0.00527	0	0	0	0	0	0	0	0	0	0	0	0	0	0	0	0.00095
Pseudomonas weihenstephanensis	0	0	0	0	0	0	0	0.00334	0	0	0	0	0	0	0	0	0	0	0	0	0	0	0	0.00254
Photobacterium phosphoreum	23.8452	0	0	0	0	0	0	0.1658	0	0	0	0	0	0	0	0	0	0	0	0	0	0	0	0.16623
Proteobacteria bacterium CAG 139	0	1.00496	1.27942	1.80922	0.18923	0.03615	0.04531	0.13494	0.22498	0.1292	0.16711	0.25765	0.22135	0.20935	0.23847	0.30002	0.19188	0.3531	0.24952	0.29524	0.20183	0.27865	0.16752	0.16419
Akkermansia muciniphila	0.59724	4.55496	5.11143	7.5286	1.97803	0.76263	0.65037	1.56242	1.99196	1.24981	0.90145	0.8902	2.00648	1.04978	1.56666	1.53484	1.86015	1.72623	1.10442	1.49097	2.15713	1.45627	1.01063	0.92606
