## Supplemental Table 7 for "Linking carbohydrate structure with function in the human gut microbiome using hybrid metagenome assemblies"

### Sheet: Sheet2
Supplementary table 7: Latin binomials for MAGs without one. Latin taxa names for Genbank submission
Sample ID		GC (%)	Genome Size (Mbp)	Novel taxon name				NCBI BioSample	Alphanumeric GTDb species	Notes
hylon_MAXBIN__084	23_2	46.7231	1.85	Candidatus	Caccoplasma intestinavium	sp. nov.				This MAG was named by Gilroy et al(2021); [1]
rmaize_MAXBIN__038_1	90_1	47.7442	3.04769	Candidatus	Acetatifactor hominis	sp. nov.	(ho’mi.nis. L. gen. masc. n. hominis, of a human being)	SAMN18871269	sp900066565
T0_METABAT__97_sub	45_0	55.4397	2.5426	Candidatus	Aphodonaster intestinalis	sp. nov.	( in.tes.ti.na’lis. N.L. masc. adj. intestinalis, pertaining to the intestines)	SAMN18871333	sp900548125
pstarch_METABAT__69	44_1	59.6062	2.66252	Candidatus	Aphodonaster merdae	sp. nov.	(mer’dae. L. gen. fem. n. merdae, of faeces)	SAMN18871262	sp900542395
avicell_METABAT__34	69_1	56.8281	2.19971	Candidatus	Avimicrobium caecorum	sp. nov.	(cae.co'rum. N. L. gen. pl. n. caecorum, of caeca)	SAMN18871193	sp900547185	This genus was named by Glendinning et al(2020); [2]
hylon_METABAT__127	96_1	43.2637	2.93241	Candidatus	Blautia hennigii	sp. nov.	(hen.ni'gi.i. N.L. gen. masc. n. hennigii derived from the Latinised family name for Willi Hennig (1913-1976), the East German scientist who founded phylogenetic systematics or cladistics)	SAMN18871203	sp900066505	GTDB has assigned this species to genus with an alphabetic suffix which cannot be incorporated into a well-formed binomial, so in naming this species, we have used the basonym for the genus
pstarch_METABAT__120	103_1	44.3887	3.39		Blautia sp.				sp900066335	species includes cultured strains so cannot be assigned Candidatus name
rmaize_METABAT__56	51_1	56.1059	2.30783	Candidatus	Caccadaptatus darwinii	sp. nov.	(dar.wi'ni.i. N.L. gen. masc. n. darwinii derived from the Latinised family name for Charles Darwin (1809-1882): British scientist who proposed the theory of evolution by natural selection)	SAMN18871284	sp900545815
T0_METABAT__248	23_1	45.959	2.42	Candidatus	Caccoplasma intestinavium	sp. nov.				This MAG was named by Gilroy et al(2021); [1]
hylon_METABAT__79	109_0	28.3121	1.3795	Candidatus	Chesmatocola anthropi	sp. nov.	(an.thro’pi. Gr. masc. n. anthropos, a human being; N.L. gen. masc. n. anthropi, of a human being)	SAMN18871215	sp001915925
T0_METABAT__30	120_0	27.3508	0.623711	Candidatus	Cholicomonas copri	sp. nov.	(cop’ri. Gr. masc. n. kópros, faeces; N.L. gen. n. copri; of faeces)	SAMN18871328	sp000438415
T0_MAXBIN__028_sub	60_1	57.6784	2.86252	Candidatus	Choliconaster caccae	sp. nov.	(cac’cae. Gr. fem. n. kakkê, faeces; N.L. gen. n. caccae, of faeces)	SAMN18871294	sp000765235
T0_METABAT__240	59_1	60.7875	1.92124	Candidatus	Choliconaster merdae	sp. nov.	(mer’dae. L. gen. fem. n. merdae, of faeces)	SAMN18871322	sp900317525
T0_METABAT__195	74_1	49.0104	2.59519	Candidatus	Clostridium faecihominis	sp. nov.	(fae.ci.ho’mi.nis. L. fem. n. faex, faecis faeces; L. gen. masc. n. hominis, of a human being; N.L. gen. n. faecihominis, of human faeces)	SAMN18871315	sp003024715	GTDB has assigned this species to genus with an alphabetic suffix which cannot be incorporated into a well-formed binomial, so in naming this species, we have used the basonym for the genus
T0_MAXBIN__134	70_0	54.2823	1.56364	Candidatus	Colibacterium hominis	sp. nov.	(ho’mi.nis. L. gen. masc. n. hominis, of a human being)	SAMN18871298	sp004557245
T0_METABAT__180	61_1	56.4729	2.50052	Candidatus	Colihabitans hominis	sp. nov.	(ho’mi.nis. L. gen. masc. n. hominis, of a human being)	SAMN18871312	sp900549635
hylon_METABAT__172	62_1	57.5611	3.15584	Candidatus	Colihabitans norwichensis	sp. nov.	(nor.wich.en’sis. N.L. fem. adj. norwichensis pertaining to English city of Norwich)	SAMN18871205	sp000432135
hylon_METABAT__88	49_1	58.2638	2.22		Dysosmobacter segnis				sp001916835	This genus was named by Liu et al (2020); [3]
inulin_METABAT__187_1	49_2	58.2967	1.97		Dysosmobacter segnis				sp001916835	This genus was named by Liu et al (2020); [3]
hylon_METABAT__95	50_0	58.4332	1.4427	Candidatus	Dysosmobacter stercoris	sp. nov.	(ster’co.ris. L. gen. neut. n. stercoris, of faeces)	SAMN18871217	sp900542115
pstarch_METABAT__22	72_1	48.7961	2.82225	Candidatus	Eisenbergiella faecalis	sp. nov.	(fae.ca’lis. N.L. fem. adj. faecalis, of faeces)	SAMN18871259	sp900066775
avicell_METABAT__70	54_1	61.6993	1.69681	Candidatus	Enteromorpha barnesiae	sp. nov.	(bar.ne’si.ae. N.L. gen. fem. n. barnesiae, of Barnes, named after Ella M. Barnes, a British microbiologist)	SAMN18871197	sp003525905
hylon_METABAT__9	54_2	61.3224	2.26	Candidatus	Enteromorpha barnesiae	sp. nov.	(bar.ne’si.ae. N.L. gen. fem. n. barnesiae, of Barnes, named after Ella M. Barnes, a British microbiologist)	SAMN18871197	sp003525905
inulin_METABAT__82	54_3	61.447	2.12	Candidatus	Enteromorpha barnesiae	sp. nov.	(bar.ne’si.ae. N.L. gen. fem. n. barnesiae, of Barnes, named after Ella M. Barnes, a British microbiologist)	SAMN18871197	sp003525905
rmaize_METABAT__177	54_4	62.0087	1.81	Candidatus	Enteromorpha barnesiae	sp. nov.	(bar.ne’si.ae. N.L. gen. fem. n. barnesiae, of Barnes, named after Ella M. Barnes, a British microbiologist)	SAMN18871197	sp003525905
avicel_MAXBIN__045	52_3	57.4819	2.08674	Candidatus	Enteromorpha quadrami	sp. nov.	(quad.ra’mi. N.L. gen. n. quadrami of the Quadram Institute)	SAMN18871185	sp000434635
inulin_METABAT__94	52_1	57.0556	2.31	Candidatus	Enteromorpha quadrami	sp. nov.	(quad.ra’mi. N.L. gen. n. quadrami of the Quadram Institute)	SAMN18871185	sp000434635
pstarch_METABAT__151	52_2	57.3026	2.27	Candidatus	Enteromorpha quadrami	sp. nov.	(quad.ra’mi. N.L. gen. n. quadrami of the Quadram Institute)	SAMN18871185	sp000434635
inulin_METABAT__98	118_1	61.984	1.96549	Candidatus	Enteronaster faecalis	sp. nov.	(fae.ca’lis. N.L. masc. adj. faecalis, of faeces)	SAMN18871242	sp000432375
inulin_MAXBIN__035	112_1	52.914	2.78746	Candidatus	Enteroplasma stercoris	sp. nov.	(ster’co.ris. L. gen. neut. n. stercoris, of faeces)	SAMN18871220	sp003531585
T0_METABAT__183	94_1	44.4808	2.61046	Candidatus	Enterovivens caccae	sp. nov.	(cac’cae. Gr. fem. n. kakkê, faeces; N.L. gen. n. caccae, of faeces)	SAMN18871313	sp900319515
T0_MAXBIN__022	40_1	36.524	1.94399	Candidatus	Eubacterium caccanthorpi	sp. nov.	(cacc.an.thro'pi. Gr. fem. n. kakkê, faeces; Gr. masc. n. anthropos, a human being; N.L. gen. masc. n. caccanthropi, of human faeces)	SAMN18871293	sp000434995	GTDB has assigned this species to genus with an alphabetic suffix which cannot be incorporated into a well-formed binomial, so in naming this species, we have used the basonym for the genus
T0_METABAT__220	83_0	41.066	2.4859	Candidatus	Eubacterium colihabitans	sp. nov.	(co.li.ha'bi.tans. L. neut. n. colum, colon; L. pres. part. habitans, inhabiting; N.L. part. adj. colihabitans, inhabiting the colon)	SAMN18871319	sp003491505	GTDB has assigned this species to genus with an alphabetic suffix which cannot be incorporated into a well-formed binomial, so in naming this species, we have used the basonym for the genus
rmaize_METABAT__106	47_1	62.43	2.02	Candidatus	Evtepia excrementipullorum					This MAG was named by Gilroy et al(2021); [1]
avicel__METABAT__20	68_1	56.1492	2.32722	Candidatus	Gallacutalibacter hominis	sp. nov.	(ho’mi.nis. L. gen. masc. n. hominis, of a human being)	SAMN18871192	sp003477405	This genus was named by Gilroy et al(2021); [1]
inulin_METABAT__180	68_2	56.2473	1.92	Candidatus	Gallacutalibacter hominis	sp. nov.	(ho’mi.nis. L. gen. masc. n. hominis, of a human being)	SAMN18871192	sp003477405	This genus was named by Gilroy et al(2021); [4]
inulin_METABAT__93	66_1	58.4286	2.39124	Candidatus	Gemmiger merdicola	sp. nov.	(mer.di'co.la. L. gen. fem. n. merda, faeces; L. masc./fem. suff. -cola, inhabitant of; N.L. fem. n. merdicola inhabitant of faeces)	SAMN18871240	sp900539695
T0_METABAT__130	38_1	34.0739	2.18282	Candidatus	Holdemanella enterica	sp. nov.	(en.ter'i.ca. Gr. neut. n. enteron, gut; L. fem. adj. suff. -ica, pertaining to; N.L. fem. adj.enterica, pertaining to the gut)	SAMN18871306	sp002299315
T0_METABAT__173	11_0	38.8409	1.603	Candidatus	Huxleyella fimi	sp. nov.	(fi'mi. L. neut. gen. n. fimi, of faeces)	SAMN18871311	sp900542375
T0_MAXBIN__078	24_1	53.77	2.45	Candidatus	Merdibacter merdipullorum	sp. nov.				This MAG was named by Gilroy et al(2021); [1]
rmaize_METABAT__174	87_0	49.0461	2.97945	Candidatus	Minthomorpha faecalis	sp. nov.	(fae.ca’lis. N.L. fem. adj. faecalis, of faeces)	SAMN18871281	sp900066535
T0_METABAT__167	55_1	61.3832	2.17707	Candidatus	Minthonaster anthropi	sp. nov.	(an.thro’pi. Gr. masc. n. anthropos, a human being; N.L. gen. masc. n. anthropi, of a human being)	SAMN18871310	sp900552475
hylon_METABAT__44	56_1	57.0305	2.05909	Candidatus	Minthonaster faecium	sp. nov.	(fae’ci.um. L. fem. gen. pl. n. faecium, of faeces)	SAMN18871213	sp003539495
inulin_METABAT__175	58_1	60.5527	2.24094	Candidatus	Minthonaster hominis	sp. nov.	(ho’mi.nis. L. gen. masc. n. hominis, of a human being)	SAMN18871228	sp900545585
T0_METABAT__66	57_1	59.8874	1.99629	Candidatus	Minthonaster merdae	sp. nov.	(mer’dae. L. gen. fem. n. merdae, of faeces)	SAMN18871332	sp000431575
T0_METABAT__206	99_0	49.8074	3.26217	Candidatus	Minthoplasma copri	sp. nov.	(cop’ri. Gr. masc. n. kópros, faeces; N.L. gen. n. copri; of faeces)	SAMN18871318	sp900543575
T0_METABAT__122_1	98_1	47.0177	1.9004	Candidatus	Minthoplasma enterica	sp. nov.	(en.te'ri.cum. Gr. neut. n. enteron, gut; L. neut. adj. suff. -icum, pertaining to; N.L. neut. adj.entericum, pertaining to the gut)	SAMN18871303	sp900066135
inulin_METABAT__130	82_1	40.973	3.76644	Candidatus	Minthovivens enterohominis	sp. nov.	(en.te.ro.ho'mi.nis. Gr. neut. n. enteron, gut; L. gen. masc. n. hominis, of a human being; N.L. gen. masc. n. enterohominis, of the human gut )	SAMN18871226	sp900066985
T0_METABAT__114	116_1	51.9473	2.20034	Candidatus	Negativibacillus quadrami	sp. nov.	(quad.ra’mi. N.L. gen. n. quadrami of the Quadram Institute)	SAMN18871301	sp000435195
inulin_MAXBIN__022	117_1	51.4698	2.223	Candidatus	Neoacutalibacter hominis	sp. nov.	(ho’mi.nis. L. gen. masc. n. hominis, of a human being)	SAMN18871219	sp003514385
rmaize_METABAT__46_sub	25_2	52.0911	1.57383	Candidatus	Neoanaerovorax merdae	sp. nov.	(mer’dae. L. gen. fem. n. merdae, of faeces)	SAMN18871283	sp900542245
T0_METABAT__161	25_1	51.5163	2.01	Candidatus	Neoanaerovorax merdae	sp. nov.	(mer’dae. L. gen. fem. n. merdae, of faeces)	SAMN18871283	sp900542245
nmaize_METABAT__52	35_1	45.8869	1.91796	Candidatus	Neoeggerthella hominis	sp. nov.	(ho’mi.nis. L. gen. masc. n. hominis, of a human being)	SAMN18871250	sp900554685
T0_METABAT__222	79_1	41.7609	2.25		Paradorea hominis				sp000433215	Cultured. Named Dorea hominis here https://www.ncbi.nlm.nih.gov/biosample/15808037 but split off into new genus by GTDB
pstarch_METABAT__56	104_1	41.1542	2.35		Pararoseburia caccae				sp900066395	Cultured by BGI: [5]
pstarch_METABAT__57	3_1	49.3189	2.18709	Candidatus	Parasutterella caccanthropi	sp. nov.	(cacc.an.thro'pi. Gr. fem. n. kakkê, faeces; Gr. masc. n. anthropos, a human being; N.L. gen. masc. n. caccanthropi, of human faeces)	SAMN18871261	sp000980495
T0_METABAT__250	53_1	53.4007	2.30023	Candidatus	Parauminococcus sangeri	sp. nov.	(san'ge.ri. N.L. masc. n. sangeri derived from the Latinised family name for Frederick Sanger (1918-2013), British scientist; awarded the 1958 Nobel Prize in Chemistry for his work on the structure of protein and the 1980 Nobel Prize in Chemistry for inventing dideoxy sequencing)	SAMN18871325	sp003531055
hylon_MAXBIN__006	88_1	56.5496	1.8113	Candidatus	Pearsonella faecalis	sp. nov.	(fae.ca’lis. N.L. fem. adj. faecalis, of faeces)	SAMN18871199	sp002314995
rmaize_MAXBIN__031	42_1	57.7826	3.22175	Candidatus	Physcomorpha faecium	sp. nov.	(fae’ci.um. L. fem. gen. pl. n. faecium, of faeces)	SAMN18871268	sp000437595
T0_METABAT__254	108_0	41.9096	2.16134	Candidatus	Physconaster merdicola	sp. nov.	(mer.di'co.la. L. gen. fem. n. merda, faeces; L. masc./fem. suff. -cola, inhabitant of; N.L. fem. n. merdicola inhanbitant of faeces)	SAMN18871326	sp003507655
hylon_METABAT__215	41_0	33.4625	1.45612	Candidatus	Ruminococcus anthropi	sp. nov.	(an.thro’pi. Gr. masc. n. anthropos, a human being; N.L. gen. masc. n. anthropi, of a human being)	SAMN18871209	sp900314705	GTDB has assigned this species to genus with an alphabetic suffix which cannot be incorporated into a well-formed binomial, so in naming this species, we have used the basonym for the genus
T0_METABAT__198	102_1	44.6379	2.86381	Candidatus	Ruminococcus faecihominis	sp. nov.	(fae.ci.ho’mi.nis. L. fem. n. faex, faecis faeces; L. gen. masc. n. hominis, of a human being; N.L. gen. n. faecihominis, of human faeces)	SAMN18871316	sp003011855	GTDB has assigned this species to genus with an alphabetic suffix which cannot be incorporated into a well-formed binomial, so in naming this species, we have used the basonym for the genus
rmaize_MAXBIN__013	115_1	45.9797	2.41167	Candidatus	Ruminococcus hominis	sp. nov.	(ho’mi.nis. L. gen. masc. n. hominis, of a human being)	SAMN18871266	sp000433635	GTDB has assigned this species to genus with an alphabetic suffix which cannot be incorporated into a well-formed binomial, so in naming this species, we have used the basonym for the genus
rmaize_MAXBIN__077	37_2	47.3584	2.02188	Candidatus	Sangerella faecicola	sp. nov.	(fae.ci’co.la. L. fem. n. faex, faecis faeces; L. suff. -cola inhabitant of; N.L. fem. n. faecicola a microbe inhabitating faeces)	SAMN18871271	sp900549055
T0_METABAT__221	37_1	46.0132	2.89	Candidatus	Sangerella faecicola	sp. nov.	(fae.ci’co.la. L. fem. n. faex, faecis faeces; L. suff. -cola inhabitant of; N.L. fem. n. faecicola a microbe inhabitating faeces)	SAMN18871271	sp900549055
avicell_METABAT__39	28_0	49.2074	2.02465	Candidatus	Splanchousia colicola	sp. nov.	(co.li'co.la. L. neut. n. colum, colon; L. masc./fem. suff. -cola, inhabitant of; N.L. fem. n. colicola inhabitant of the colon)	SAMN18871194	sp900066305
rmaize_METABAT__166	27_1	47.5252	2.1111	Candidatus	Splanchousia faecium	sp. nov.	(fae’ci.um. L. fem. gen. pl. n. faecium, of faeces)	SAMN18871279	sp900549125
T0_METABAT__60	73_0	49.1369	1.80925	Candidatus	Wallaceimonas faecalis	sp. nov.	(fae.ca’lis. N.L. fem. adj. faecalis, of faeces)	SAMN18871330	sp900753285
References
1	Gilroy R, Ravi A, Getino M, Pursley I, Horton DL, Alikhan N-F, et al. Extensive microbial diversity within the chicken gut microbiome revealed by metagenomics and culture. PeerJ. 2021;9.
2	Glendinning L, Stewart RD, Pallen MJ, Watson KA, Watson M. Assembly of hundreds of novel bacterial genomes from the chicken caecum. Genome biology. 2020;21(1):1-16.
3	Liu C, Du M-X, Abuduaini R, Yu H-Y, Li D-H, Wang Y-J, et al. Enlightening the taxonomy darkness of human gut microbiomes with a cultured biobank. Microbiome. 2021;9(1):1-29.
4	Gilroy R, Ravi A, Getino M, Pursley I, Horton D, Alikhan N-F, et al. A genomic blueprint of the chicken gut microbiome. 2020. ResearchSquare
5	Zou Y, Xue W, Luo G, Deng Z, Qin P, Guo R, et al. 1,520 reference genomes from cultivated human gut bacteria enable functional microbiome analyses. Nature biotechnology. 2019;37(2):179-85.
