## Supplemental Table 8 for "Linking carbohydrate structure with function in the human gut microbiome using hybrid metagenome assemblies"

### Sheet: Sheet1
Supplementary table 8: Comparison of genome stats between MAGs from this study and GTDb corresponsing representative MAG cluster
MAGs										GTDB representative MAGs
Bin.ID	representative.cluster	num_contigs	N50	GC_content	total_length	Completeness	Contamination	GTDb Species	Binomial for GenBank submission	GTDb ID representative cluster	MAG	CheckM Completeness	CheckM Contamination	Contig Count	N50 Contigs	Genome Size	GC Percentage
avicell_MAXBIN__045_1	52_3	157	23425	57.48185876404681	2086744	80.03	2.91	CAG-110 sp002436765	Candidatus Enteromorpha darwinii	GCA_002436765.1	CAG-110 sp002436765	93.26	1.01	202	18.926	2560046	58.49
avicell_METABAT__20	68_1	26	204369	56.14915436383647	2327218	93.96	0.67	AM07-15 sp003477405	Candidatus Gallacutalibacter hominis	GCF_003477405.1	AM07-15 sp003477405	95.97	0.67	57	137.908	2908823	55.31
avicell_METABAT__34	69_1	35	103574	56.82809783895622	2199714	94.63	0	UMGS966 sp900547185	Candidatus Avimicrobium caecorum	GCA_900547185.1	UMGS966 sp900547185	88.68	0.34	122	23.272	2520658	57.19
avicell_METABAT__39	28_0	167	15679	49.20741741465031	2024652	89.13	1.42	UBA1191 sp900066305	Candidatus Splanchousia colicola	GCA_900066305.1	UBA1191 sp900066305	98.58	2.13	35	135.012	1038107	47.78
avicell_METABAT__70	54_1	153	15511	61.69925400087849	1696812	83.56	1.68	CAG-110 sp003525905	Candidatus Enteromorpha barnesiae	GCA_003525905.1	CAG-110 sp003525905	85.74	2.01	232	21.383	2744059	61.00
hylon_MAXBIN__006	88_1	30	917979	56.549563137722025	1811303	90.51	0	UBA1822 sp002314995	Candidatus Pearsonella faecalis	GCA_002314995.1	UBA1822 sp002314995	53.11	0	25	61.802	1947109	59.33
hylon_MAXBIN__084	23_2	414	8365	46.72314531532463	1857898	68.55	1.26	UBA11471 sp000434215	Candidatus Caccoplasma intestinavium	GCA_000434215.1	UBA11471 sp000434215	95.85	0.13	289	16.925	2214646	45.67
hylon_METABAT__127	96_1	40	155895	43.263691117137	2932405	96.72	0.63	Blautia_A sp900066505	Candidatus Blautia hennigii	GCA_900066505.1	Blautia_A sp900066505	98.73	1.27	122	70.783	2502913	43.13
hylon_METABAT__172	62_1	48	130188	57.5610723650587	3155843	94.63	2.41	CAG-170 sp000432135	Candidatus Colihabitans norwichensis	GCA_000432135.1	CAG-170 sp000432135	91.61	1.68	255	16.972	2114564	58.40
hylon_METABAT__215	41_0	26	103523	33.46254397477026	1456123	64.43	0	Ruminococcus_E sp900314705	Candidatus Ruminococcus anthropi	GCF_005601135.1	Ruminococcus_E sp900314705	98.66	2.35	1	2440231	2139860	34.74
hylon_METABAT__44	56_1	10	239449	57.03051580183958	2059091	90.6	0.67	CAG-83 sp003539495	Candidatus Minthonaster faecium	GCA_003539495.1	CAG-83 sp003539495	90.6	0.67	80	65.052	2104982	57.11
hylon_METABAT__79	109_0	41	46288	28.312062787651143	1379505	64.48	1.68	CAG-354 sp001915925	Candidatus Chesmatocola anthropi	GCA_001915925.1	CAG-354 sp001915925	78.35	1.57	26	83.162	1480505	27.89
hylon_METABAT__88	49_1	110	35481	58.26382885528083	2228998	90.56	3.52	Dysosmobacter sp001916835	Candidatus Oscillibacter caccocola	GCF_014297285.1	Dysosmobacter sp001916835	98.66	0.0	128	161.262	3671022	55.52
hylon_METABAT__9	54_2	86	40201	61.322424445785174	2267762	90.55	2.58	CAG-110 sp003525905	Candidatus Enteromorpha barnesiae	GCA_003525905.1	CAG-110 sp003525905	85.74	2.01	232	21.383	2744059	61.00
hylon_METABAT__95	50_0	44	50577	58.433200344786144	1442698	72.62	1.51	Dysosmobacter sp900542115	Candidatus Oscillibacter stercoris	GCA_900542115.1	Dysosmobacter sp900542115	96.31	0.34	173	14.735	1861362	58.01
inulin_MAXBIN__022	117_1	13	363443	51.46984487121728	2223002	96.94	0	CAG-177 sp003514385	Candidatus Neoacutalibacter hominis	GCA_003514385.1	CAG-177 sp003514385	97.27	0	20	192.338	2073887	51.48
inulin_MAXBIN__035	112_1	52	169045	52.91395581916647	2787463	97.09	0.34	CAG-115 sp003531585	Candidatus Enteroplasma stercoris	GCA_003531585.1	CAG-115 sp003531585	95.97	0	128	44.793	2647573	53.23
inulin_METABAT__130	82_1	45	172740	40.973024361032884	3766437	98.1	2.22	KLE1615 sp900066985	Candidatus Minthovivens enterohominis	GCF_003478935.1	KLE1615 sp900066985	97.47	1.9	145	84.687	1968634	41.46
inulin_METABAT__175	58_1	21	475364	60.55272572385013	2240940	93.62	0.67	CAG-83 sp900545585	Candidatus Minthonaster hominis	GCA_900545585.1	CAG-83 sp900545585	93.62	0.67	42	84.27	2618944	60.87
inulin_METABAT__180	68_2	99	29890	56.24732628017757	1929701	56.4	0.67	AM07-15 sp003477405	Candidatus Gallacutalibacter hominis	GCF_003477405.1	AM07-15 sp003477405	95.97	0.67	57	137.908	2908823	55.31
inulin_METABAT__187_1	49_2	88	35332	58.2967314633647	1972393	84.92	3.69	Dysosmobacter sp001916835	Candidatus Oscillibacter faecium	GCA_900542115.1	Dysosmobacter sp001916835	96.31	0.34	173	14.735	1861362	58.01
inulin_METABAT__82	54_3	92	33019	61.44700458830732	2127568	85.4	2.31	CAG-110 sp003525905	Candidatus Enteromorpha barnesiae	GCA_003525905.1	CAG-110 sp003525905	85.74	2.01	232	21.383	2744059	61.00
inulin_METABAT__93	66_1	45	93176	58.4285533544466	2391238	94.03	0	Gemmiger sp900539695	Candidatus Gemmiger merdicola	GCA_900539695.1	Gemmiger sp900539695	97.5	0	55	79.923	4116467	58.46
inulin_METABAT__94	52_1	53	78797	57.05560395047535	2316102	95.53	0	CAG-110 sp000434635	Candidatus Enteromorpha quadrami	GCA_000434635.1	CAG-110 sp000434635	98.43	0	453	11.074	2194606	56.75
inulin_METABAT__98	118_1	9	396133	61.98399252161168	1965493	90.94	0	CAG-103 sp000432375	Candidatus Enteronaster faecalis	GCA_000432375.1	CAG-103 sp000432375	90.49	0	262	13.363	1955307	62.36
nmaize_METABAT__52	35_1	6	411185	45.88685810439949	1917965	99.19	0	CAG-1427 sp900554685	Candidatus Neoeggerthella hominis	GCA_900554685.1	CAG-1427 sp900554685	65.07	0	179	12.175	2169390	45.69
pstarch_METABAT__120	103_1	45	216244	44.38869399531512	3391253	97.05	0.95	Blautia_A sp900066335	Blautia sp.	GCF_003461955.1	Blautia_A sp900066335	99.37	0.32	58	152.144	3713330	43.62
pstarch_METABAT__151	52_2	94	35553	57.30263071100984	2272240	87.14	1.01	CAG-110 sp000434635	Candidatus Enteromorpha quadrami	GCA_000434635.1	CAG-110 sp000434635	98.43	0	453	11.074	2194606	56.75
pstarch_METABAT__22	72_1	56	84356	48.796137373071815	2822245	98.37	0.38	Eisenbergiella sp900066775	Candidatus Eisenbergiella faecalis	GCF_003481005.1	Eisenbergiella sp900066775	98.66	0.19	86	133.247	3523548	47.69
pstarch_METABAT__56	104_1	27	121951	41.15422038082491	2356453	95.17	0.26	RUG115 sp900066395	Candidatus Cholicenecus caccae	GCF_003479605.1	Candidatus Cholicenecus caccae	99.52	1.28	222.517	588.324	2971866	40.66
pstarch_METABAT__57	3_1	76	48819	49.31890452598563	2187093	93.37	0.62	Parasutterella sp000980495	Candidatus Parasutterella caccanthropi	GCA_000980495.1	Parasutterella sp000980495	100	1.9	208	41.165	2245400	49.26
pstarch_METABAT__69	44_1	43	82619	59.60618804062169	2662518	97.18	0.27	SFFH01 sp900542395	Candidatus Aphodonaster merdae	GCA_900542395.1	SFFH01 sp900542395	95.56	0.27	130	30.194	2467524	60.37
rmaize_MAXBIN__013	115_1	49	190372	45.979706950682306	2411665	97.99	0	Ruminococcus_C sp000433635	Candidatus Ruminococcus meropi	GCA_000433635.1	Ruminococcus_C sp000433635	98.66	0.13	273	17.305	2288541	45.83
rmaize_MAXBIN__031	42_1	18	363777	57.782644256175466	3221751	99.3	1.17	UBA11524 sp000437595	Candidatus Physcomorpha faecium	GCA_000437595.1	UBA11524 sp000437595	99.13	1.17	256	23.613	2648172	58.14
rmaize_MAXBIN__038_1	90_1	83	137345	47.744196636831305	3047692	89.13	5.09	Acetatifactor sp900066565	Candidatus Acetatifactor hominis	GCF_003584705.1	Acetatifactor sp900066565	99.52	2.17	1	4078671	4078671	46.23
rmaize_MAXBIN__077	37_2	394	9380	47.358388303038055	2021875	64.4	1.74	UBA737 sp900549055	Candidatus Sangerella faecicola	GCA_900549055.1	UBA737 sp900549055	90.38	1.45	152	18.582	2633333	46.93
rmaize_METABAT__106	47_1	11	304128	62.43607676850692	2024648	78.86	0.67	Evtepia sp900546255	Candidatus Evtepia excrementipullorum	GCA_900546255.1	Evtepia sp900546255	95.7	1.34	131	29.98	3111530	62.15
rmaize_METABAT__155	110_0	41	95600	34.379901337338374	1847331	76.11	1.34	Eubacterium_G sp900552275	Candidatus Eubacterium fimi	GCA_900552275.1	Eubacterium_G sp900552275	91.48	3.49	564	7.453	2204498	33.81
rmaize_METABAT__166	27_1	34	85145	47.52519514915976	2111101	95.23	0.71	UBA1191 sp900549125	Candidatus Splanchousia faecium	GCA_900549125.1	UBA1191 sp900549125	90.43	1.51	196	13.793	2072805	47.77
rmaize_METABAT__174	87_0	93	50074	49.04611060617208	2979447	93.65	2.78	CAG-81 sp900066535	Candidatus Minthomorpha faecalis	GCF_003435375.1	CAG-81 sp900066535	99.37	0	144	96.728	3752211	48.18
rmaize_METABAT__177	54_4	120	20068	62.008717300606385	1815740	78.17	2.35	CAG-110 sp003525905	Candidatus Enteromorpha barnesiae	GCA_003525905.1	CAG-110 sp003525905	85.74	2.01	232	21.383	2744059	61.00
rmaize_METABAT__46_sub	25_2	140	14748	52.091063407174275	1573830	61.05	0	CAG-238 sp900542245	Candidatus Neoanaetovorax merdae	GCA_900542245.1	CAG-238 sp900542245	94.49	0	202	15.722	2537258	51.87
rmaize_METABAT__56	51_1	13	302934	56.10587619958368	2307830	98.32	0.67	NK3B98 sp900545815	Candidatus Caccadaptatus darwinii	GCA_900545815.1	NK3B98 sp900545815	93.96	0.84	49	55.016	1861362	57.15
T0_MAXBIN__022	40_1	19	282113	36.52401259405298	1943988	98.66	0	Eubacterium_R sp000434995	Candidatus Eubacterium caccanthorpi	GCA_000434995.1	Eubacterium_R sp000434995	98.66	0	123	31.573	3728016	36.62
T0_MAXBIN__028_sub	60_1	34	225955	57.67841428662709	2862516	97.99	4.03	ER4 sp000765235	Candidatus Choliconaster caccae	GCF_000765235.1	ER4 sp000765235	98.66	1.34	131	40.888	2729704	57.21
T0_MAXBIN__078	24_1	58	124726	53.77273190353339	2451365	92.45	0.36	Merdibacter sp900543035	Candidatus Merdibacter merdipullorum	GCA_900543035.1	Merdibacter sp900543035	98.11	0.94	72	41.809	1464929	54.09
T0_MAXBIN__134	70_0	247	14458	54.282297309402	1563635	80.83	2.33	SFEL01 sp004557245	Candidatus Colibacterium hominis	GCA_004557245.1	SFEL01 sp004557245	99.19	1.34	69	85.995	2284950	53.45
T0_METABAT__111	71_0	104	23311	48.37503982517142	1789500	93.16	0	Anaerotignum sp000436415	Anaerotignum faecicola	GCF_003865035.1	Anaerotignum sp000436415	97.99	0	14	461.116	3891993	47.30
T0_METABAT__114	116_1	14	222311	51.94734384732793	2200336	97.99	0.67	Negativibacillus sp000435195	Candidatus Negativibacillus quadrami	GCA_000435195.1	Negativibacillus sp000435195	90.16	0.67	295	14.267	2048670	51.54
T0_METABAT__122_1	98_1	41	75994	47.017704028040924	1900404	72.67	1.9	GCA-900066135 sp900066135	Candidatus Minthoplasma enterica	GCF_003463065.1	GCA-900066135 sp900066135	99.37	0	62	216.751	2450107	46.16
T0_METABAT__130	38_1	59	60515	34.073935868507945	2182816	93.4	0.71	Holdemanella sp002299315	Candidatus Holdemanella enterica	GCF_003469815.1	Holdemanella sp002299315	98.11	1.11	287	25.046	2304658	34.60
T0_METABAT__161	25_1	102	26718	51.516343770532494	2014058	77.66	0.85	CAG-238 sp900542245	Candidatus Neoanaetovorax merdae	GCA_900542245.1	CAG-238 sp900542245	94.49	0	202	15.722	2537258	51.87
T0_METABAT__167	55_1	30	116478	61.38318425510513	2177069	91.61	2.01	CAG-83 sp900552475	Candidatus Minthonaster anthropi	GCA_900552475.1	CAG-83 sp900552475	93.62	4.13	128	23.929	2109355	62.20
T0_METABAT__173	11_0	72	32948	38.8408582163349	1603002	76.17	0	UMGS1071 sp900542375	Candidatus Huxleyella fimi	GCA_900542375.1	UMGS1071 sp900542375	94.3	0	134	24.017	1905597	38.59
T0_METABAT__180	61_1	25	151564	56.47294083983565	2500518	94.63	0.67	CAG-170 sp900549635	Candidatus Colihabitans hominis	GCA_900549635.1	CAG-170 sp900549635	91	1.9	131	23.106	2270996	57.29
T0_METABAT__183	94_1	17	239758	44.48075360279303	2610460	98.66	0	CAG-127 sp900319515	Candidatus Enterovivens caccae	GCF_003481335.1	CAG-127 sp900319515	98.66	0	45	279.304	3308298	43.67
T0_METABAT__195	74_1	23	175290	49.01040229469856	2595195	98.73	0	Clostridium_Q sp003024715	Candidatus Clostridium faecihominis	GCF_003024715.1	Clostridium_Q sp003024715	100	0	33	884.797	3277016	48.29
T0_METABAT__198	102_1	36	113079	44.63790222707694	2863805	97.47	2.53	Ruminococcus_A sp003011855	Candidatus Ruminococcus faecihominis	GCF_003011855.2	Ruminococcus_A sp003011855	99.37	1.27	52	156.02	2440231	44.07
T0_METABAT__206	99_0	61	80292	49.80737298167816	3262174	90.02	5.06	GCA-900066135 sp900543575	Candidatus Minthoplasma copri	GCA_900543575.1	GCA-900066135 sp900543575	92.73	0	181	28.576	2516774	49.62
T0_METABAT__220	83_0	27	124946	41.06597953345042	2485904	95.97	0	Eubacterium_F sp003491505	Candidatus Eubacterium colihabitans	GCF_003477605.1	Eubacterium_F sp003491505	98.66	0	76	103.9	3107801	40.28
T0_METABAT__221	37_1	30	165957	46.013214287736524	2898578	93.29	1.34	UBA737 sp900549055	Candidatus Sangerella faecicola	GCA_900549055.1	UBA737 sp900549055	90.38	1.45	152	18.582	2633333	46.93
T0_METABAT__222	79_1	47	128628	41.760883329544654	2259685	88.13	2.08	CAG-317 sp000433215	Candidatus Dorea merdae	GCF_003435815.1	Candidatus Dorea merdae	95.91	0.19	24	310.375	2920802	41.20
T0_METABAT__240	59_1	18	225299	60.78748215438817	1921240	93.96	0	ER4 sp900317525	Candidatus Choliconaster merdae	GCA_900317525.1	ER4 sp900317525	93.12	0	85	39.548	1795399	61.65
T0_METABAT__248	23_1	43	91207	45.958964091949554	2421499	96.73	0.21	UBA11471 sp000434215	Candidatus Caccoplasma intestinavium	GCA_000434215.1	UBA11471 sp000434215	95.85	0.13	289	16.925	2214646	45.67
T0_METABAT__250	53_1	38	89482	53.40069084897958	2300230	95.97	0	UBA1417 sp003531055	Candidatus Ruminococcus sangeri	GCA_008681155.1	Candidatus Ruminococcus sangeri	98.66	0.67	542.239	1,165,956	3163092	52.13
T0_METABAT__254	108_0	60	65333	41.90957809002839	2161337	92.54	1.75	UBA11774 sp003507655	Candidatus Physconaster merdicola	GCA_003507655.1	UBA11774 sp003507655	93.96	1.52	68	61.868	1918558	41.69
T0_METABAT__30	120_0	36	25766	27.350778400895713	623711	63.48	0	CAG-628 sp000438415	Candidatus Cholicomonas copri	GCA_000438415.1	CAG-628 sp000438415	91.57	1.12	56	39.243	1866939	26.22
T0_METABAT__60	73_0	134	17207	49.13693544352043	1809250	67.59	0	UMGS1696 sp900554225	Candidatus Wallaceimonas faecadaptatus	GCA_900554225.1	UMGS1696 sp900554225	84.15	3.37	338	10.145	3018774	55.37
T0_METABAT__66	57_1	13	240622	59.88744349414159	1996285	92.62	0.96	CAG-83 sp000431575	Candidatus Minthonaster merdae	GCA_000431575.1	CAG-83 sp000431575	91.23	0.67	214	16.765	2207572	60.73
T0_METABAT__97_sub	45_0	95	53865	55.43966761013325	2542603	79.73	3.15	SFFH01 sp900548125	Candidatus Aphodonaster intestinalis	GCA_900548125.1	SFFH01 sp900548125	85.15	0	368	7.967	2915957	56.43
Average		67.5714	138651		2.25087e+06	88.1389						93.3091		160.768	94560.6	2.54131e+06
SD		73.4367	144614		526357	11.1938						7.89822		123.697	568451	635688
