## Supplemental Table 9 for "Linking carbohydrate structure with function in the human gut microbiome using hybrid metagenome assemblies"

### Sheet: Sheet2
Supplementary table 9: Relative abundance, fold change and logratio fold change for all MAGs
		Relative abundance				Fold change			Logratio of fold change
Sample.ID	secondary_cluster	T_0h	T_6h	T_12h	T_24h	T6_T0	T12_T0	T24_T0	T6_logratio	T12_logratio	T24_logratio
avicell_MAXBIN__001-contigs	10_1	0.308931	0.435063	0.38143	0.183507	1.40829	1.23468	-1.68348	0	0	-1
avicell_MAXBIN__004-contigs	1_1	0.346865	0.289613	0.29759	0.412798	-1.19768	-1.16558	1.19008	0	0	0
avicell_MAXBIN__007-contigs	29_1	0.252464	0.323274	0.294164	0.382562	1.28047	1.16517	1.51531	0	0	1
avicell_MAXBIN__009-contigs_1	101_1	0.675005	0.406195	0.306175	0.28763	-1.66178	-2.20464	-2.34678	-1	-1	-1
avicell_MAXBIN__010-contigs	95_1	0.548573	0.33862	0.328113	0.333267	-1.62002	-1.6719	-1.64605	-1	-1	-1
avicell_MAXBIN__011-contigs	116_1	0.376806	0.273742	0.376876	0.349381	-1.3765	1.00019	-1.07849	0	0	0
avicell_MAXBIN__012-contigs	39_1	0.679774	0.257729	0.404371	0.3379	-2.63755	-1.68107	-2.01176	-1	-1	-1
avicell_MAXBIN__013-contigs	2_1	0.289202	0.282886	0.35381	0.363304	-1.02233	1.2234	1.25623	0	0	0
avicell_MAXBIN__016-contigs	84_1	0.297651	0.322053	0.292089	0.385857	1.08198	-1.01904	1.29634	0	0	0
avicell_MAXBIN__018-contigs	60_1	0.354152	0.239441	0.323564	0.436995	-1.47908	-1.09453	1.23392	-1	0	0
avicell_MAXBIN__020-contigs	42_1	0.417817	0.205856	0.434873	0.359272	-2.02966	1.04082	-1.16296	-1	0	0
avicell_MAXBIN__028-contigs	115_1	0.689636	0.319637	0.354012	0.326351	-2.15756	-1.94806	-2.11317	-1	-1	-1
avicell_MAXBIN__029-contigs	26_1	0.0325351	0.21408	0.353062	0.432858	6.57997	10.8517	13.3043	3	3	4
avicell_MAXBIN__031-contigs	118_1	0.490402	0.283887	0.309902	0.406211	-1.72745	-1.58244	-1.20726	-1	-1	0
avicell_MAXBIN__032-contigs	32_1	0.186672	0.312998	0.317596	0.369406	1.67673	1.70136	1.9789	1	1	1
avicell_MAXBIN__034-contigs	117_1	0.644599	0.303526	0.317701	0.378774	-2.1237	-2.02895	-1.7018	-1	-1	-1
avicell_MAXBIN__037-contigs	38_1	0.373025	0.335046	0.300834	0.36412	-1.11336	-1.23997	-1.02446	0	0	0
avicell_MAXBIN__038-contigs	40_1	0.666382	0.408295	0.341164	0.250542	-1.63211	-1.95326	-2.65977	-1	-1	-1
avicell_MAXBIN__039-contigs	44_1	0.238094	0.277634	0.324217	0.398149	1.16607	1.36172	1.67224	0	0	1
avicell_MAXBIN__042-contigs	35_1	0.55632	0.316934	0.294104	0.388962	-1.75532	-1.89158	-1.43027	-1	-1	-1
avicell_MAXBIN__043-contigs_1	47_1	0.257446	0.169841	0.340218	0.48994	-1.5158	1.32152	1.90308	-1	0	1
avicell_MAXBIN__045-contigs_1	52_3	0.311666	0.311666	0.28687	0.401465	1	-1.08644	1.28813	0	0	0
avicell_MAXBIN__051-contigs	30_1	0.314059	0.299596	0.312518	0.387886	-1.04828	-1.00493	1.23507	0	0	0
avicell_MAXBIN__063-contigs_sub_1	62_1	0.341674	0.29753	0.28526	0.41721	-1.14837	-1.19776	1.22108	0	0	0
avicell_MAXBIN__079-contigs_1	22_1	0.694203	0.303901	0.332718	0.363381	-2.2843	-2.08646	-1.9104	-1	-1	-1
avicell_MAXBIN__083-contigs_1	36_1	0.917766	0.331109	0.292408	0.376483	-2.77179	-3.13865	-2.43774	-1	-2	-1
avicell_MAXBIN__099-contigs_1	23_1	0.618126	0.32217	0.298875	0.378955	-1.91864	-2.06818	-1.63113	-1	-1	-1
avicell_MAXBIN__103-contigs	37_1	0.601949	0.284101	0.315819	0.40008	-2.11878	-1.90599	-1.50457	-1	-1	-1
avicell_MAXBIN__114-contigs	21_1	0.298152	0.298152	0.289089	0.41276	1	-1.03135	1.3844	0	0	0
avicell_MAXBIN__131-contigs	20_2	0.326659	0.326659	0.282983	0.390358	1	-1.15434	1.195	0	0	0
avicell_METABAT__1-contigs	33_1	0.370211	0.30799	0.2917	0.40031	-1.20202	-1.26915	1.0813	0	0	0
avicell_METABAT__105-contigs_sub_1	76_1	0.48441	0.341989	0.304947	0.353065	-1.41645	-1.58851	-1.37201	-1	-1	0
avicell_METABAT__113-contigs	58_1	0.243395	0.127329	0.318982	0.553688	-1.91154	1.31056	2.27486	-1	0	1
avicell_METABAT__13-contigs_sub	119_6	0.36705	0.36705	0.308224	0.324726	-1.66926	-1.98784	-1.88683	0	0	0
avicell_METABAT__131-contigs	112_1	0.745074	0.453251	0.357027	0.189721	-1.64384	-2.08688	-3.92721	-1	-1	-2
avicell_METABAT__132-contigs	51_1	0.177824	0.283344	0.313239	0.403417	1.5934	1.76152	2.26863	1	1	1
avicell_METABAT__133-contigs	25_1	0.286458	0.286458	0.311506	0.402036	1	1.08744	1.40347	0	0	0
avicell_METABAT__14-contigs	75_1	0.472213	0.325231	0.284767	0.390002	-1.24757	-1.42484	-1.04038	-1	-1	0
avicell_METABAT__145-contigs	74_1	0.472213	0.325083	0.314715	0.360203	-1.45259	-1.50045	-1.31097	-1	-1	0
avicell_METABAT__149-contigs	43_1	0.280732	0.248574	0.323909	0.427518	-1.12937	1.1538	1.52287	0	0	1
avicell_METABAT__158-contigs	114_3	0.322495	0.322495	0.279652	0.397853	1	-1.1532	1.23367	0	0	0
avicell_METABAT__160-contigs	13_1	0.666727	0.37002	0.29585	0.33413	-1.80187	-2.25359	-1.99541	-1	-1	-1
avicell_METABAT__161-contigs	12_1	0.716544	0.351495	0.308354	0.340151	-2.03856	-2.32378	-2.10655	-1	-1	-1
avicell_METABAT__174-contigs	79_1	0.222655	0.222655	0.346385	0.43096	1	1.55571	1.93555	0	1	1
avicell_METABAT__177-contigs	92_1	0.616991	0.335718	0.297412	0.36687	-1.83782	-2.07453	-1.68177	-1	-1	-1
avicell_METABAT__178-contigs	97_4	0.348009	0.348009	0.303674	0.348317	1	-1.14599	1.00089	0	0	0
avicell_METABAT__183-contigs_sub	34_1	0.247268	0.31372	0.284764	0.401517	1.26874	1.15164	1.62381	0	0	1
avicell_METABAT__185-contigs	100_1	0.419506	0.41081	0.313219	0.275971	-1.02117	-1.33934	-1.52011	0	0	-1
avicell_METABAT__189-contigs	48_1	0.259111	0.242597	0.30972	0.447683	-1.06807	1.19532	1.72777	0	0	1
avicell_METABAT__196-contigs	6_1	0.512772	0.321661	0.300991	0.377348	-1.59414	-1.70361	-1.35888	-1	-1	0
avicell_METABAT__20-contigs	68_1	0.254493	0.280898	0.290782	0.42832	1.10376	1.14259	1.68303	0	0	1
avicell_METABAT__207-contigs	90_1	0.51891	0.411218	0.345993	0.24279	-1.26189	-1.49977	-2.13728	0	-1	-1
avicell_METABAT__21-contigs	65_1	0.324082	0.321415	0.287577	0.391008	-1.0083	-1.12694	1.20651	0	0	0
avicell_METABAT__217-contigs	91_1	0.735251	0.348925	0.301545	0.349529	-2.10719	-2.43828	-2.10355	-1	-1	-1
avicell_METABAT__27-contigs	3_1	0.266955	0.266344	0.320559	0.413097	-1.00229	1.2008	1.54744	0	0	1
avicell_METABAT__29-contigs	4_1	0.298291	0.303525	0.301468	0.395007	1.01755	1.01065	1.32423	0	0	0
avicell_METABAT__34-contigs	69_1	0.246375	0.26253	0.322766	0.414704	1.06557	1.31006	1.68322	0	0	1
avicell_METABAT__39-contigs	28_0	0.121426	0.121426	0.34081	0.537764	1	2.80674	4.42876	0	1	2
avicell_METABAT__44-contigs_sub_1	8_1	0.227943	0.274403	0.297496	0.428101	1.20382	1.30513	1.8781	0	0	1
avicell_METABAT__45-contigs	94_1	0.771036	0.419938	0.311247	0.268815	-1.83607	-2.47725	-2.86828	-1	-1	-2
avicell_METABAT__50-contigs	63_1	0.179724	0.287363	0.309932	0.402705	1.59891	1.72449	2.24068	1	1	1
avicell_METABAT__58-contigs	14_1	0.425097	0.320398	0.302476	0.377126	-1.32678	-1.40539	-1.1272	0	0	0
avicell_METABAT__70-contigs	54_1	0.391532	0.302896	0.302958	0.394147	-1.29263	-1.29236	1.00668	0	0	0
avicell_METABAT__78-contigs	72_1	0.276131	0.352432	0.289556	0.358012	1.27632	1.04862	1.29653	0	0	0
avicell_METABAT__81-contigs	24_1	0.432195	0.311295	0.292456	0.396249	-1.38838	-1.47781	-1.09072	0	-1	0
avicell_METABAT__87-contigs	57_1	0.33002	0.284541	0.31123	0.404229	-1.15983	-1.06037	1.22486	0	0	0
avicell_METABAT__88-contigs	19_1	0.387355	0.320154	0.29773	0.382116	-1.2099	-1.30103	-1.01371	0	0	0
avicell_METABAT__99-contigs	111_0	0.292872	0.074934	0.256082	0.668984	1	3.41744	8.92764	0	2	3
hylon_MAXBIN__001-contigs	10_1	0.204593	0.311982	0.255943	0.227481	1.00988	-1.20703	-1.35805	1	0	0
hylon_MAXBIN__003-contigs_1	101_1	0.349694	0.186951	0.23335	0.230004	-3.61059	-2.89267	-2.93475	-1	-1	-1
hylon_MAXBIN__005-contigs	29_1	0.32631	0.242715	0.217646	0.213329	-1.04017	-1.15998	-1.18345	0	-1	-1
hylon_MAXBIN__006-contigs	88_1	0.308806	0.264902	0.216395	0.209897	-1.11754	-1.36804	-1.4104	0	-1	-1
hylon_MAXBIN__007-contigs	84_1	0.0937123	0.204173	0.329808	0.372307	-1.45783	1.10804	1.25082	1	2	2
hylon_MAXBIN__010-contigs	1_1	0.342462	0.277486	0.192954	0.187098	-1.25003	-1.79765	-1.85393	0	-1	-1
hylon_MAXBIN__011-contigs	100_1	0.175502	0.227685	0.290638	0.306175	-1.84248	-1.44339	-1.37015	0	1	1
hylon_MAXBIN__012-contigs	115_1	0.583451	0.181467	0.121641	0.113442	-3.80035	-5.66945	-6.07922	-2	-2	-2
hylon_MAXBIN__013-contigs	39_1	0.564301	0.189062	0.126066	0.120571	-3.59551	-5.39221	-5.63795	-2	-2	-2
hylon_MAXBIN__017-contigs	6_1	0.49192	0.219314	0.152755	0.13601	-2.33807	-3.35682	-3.77011	-1	-2	-2
hylon_MAXBIN__021-contigs	40_1	0.646581	0.183014	0.106151	0.064255	-3.64116	-6.27768	-10.3709	-2	-3	-3
hylon_MAXBIN__022-contigs	32_1	0.0967645	0.221606	0.340988	0.340641	1.18714	1.82667	1.82481	1	2	2
hylon_MAXBIN__023-contigs	60_1	0.244107	0.256398	0.256709	0.242786	-1.38126	-1.37958	-1.4587	0	0	0
hylon_MAXBIN__024-contigs	118_1	0.403968	0.223163	0.191126	0.181743	-2.19751	-2.56586	-2.69832	-1	-1	-1
hylon_MAXBIN__025-contigs	38_1	0.497779	0.194422	0.14338	0.164418	-1.91863	-2.60165	-2.26875	-1	-2	-2
hylon_MAXBIN__027-contigs	42_1	0.412982	0.218312	0.190708	0.177997	-1.91385	-2.19087	-2.34732	-1	-1	-1
hylon_MAXBIN__028-contigs	112_1	0.659398	0.182368	0.102286	0.0559479	-4.08556	-7.2842	-13.3173	-2	-3	-4
hylon_MAXBIN__033-contigs_sub_1	52_1	0.172294	0.15426	0.308025	0.365421	-2.51853	-1.26129	-1.06318	0	1	1
hylon_MAXBIN__034-contigs	65_1	0.132698	0.257804	0.290831	0.318668	-1.25709	-1.11433	-1.01699	1	1	1
hylon_MAXBIN__041-contigs	44_1	0.226441	0.237107	0.271613	0.264839	-1.00416	1.14078	1.11233	0	0	0
hylon_MAXBIN__061-contigs	47_1	0.283907	0.257762	0.242935	0.215395	1.00123	-1.05973	-1.19522	0	0	0
hylon_MAXBIN__063-contigs	31_1	0.474576	0.215698	0.14919	0.160536	-1.89376	-2.738	-2.54448	-1	-2	-2
hylon_MAXBIN__070-contigs	43_1	0.347904	0.264182	0.192497	0.195417	-1.06264	-1.45837	-1.43658	0	-1	-1
hylon_MAXBIN__078-contigs	24_1	0.553928	0.195774	0.125744	0.124554	-2.20762	-3.43711	-3.46995	-2	-2	-2
hylon_MAXBIN__079-contigs	116_1	0.231034	0.304843	0.232875	0.231248	-1.23607	-1.61806	-1.62945	0	0	0
hylon_MAXBIN__084-contigs	23_2	0.556748	0.205487	0.128108	0.109657	-2.70941	-4.34592	-5.07718	-1	-2	-2
hylon_MAXBIN__131-contigs	26_1	0.0717755	0.291237	0.165573	0.471415	8.95146	5.08907	14.4894	2	1	3
hylon_METABAT__101-contigs_sub	76_1	0.537732	0.185398	0.131008	0.145862	-2.61282	-3.69757	-3.32101	-2	-2	-2
hylon_METABAT__106-contigs	78_1	0.365719	0.289844	0.177041	0.167396	-1.68763	-2.76292	-2.92211	0	-1	-1
hylon_METABAT__107-contigs	33_1	0.527163	0.200726	0.142072	0.130039	-1.84436	-2.60579	-2.84692	-1	-2	-2
hylon_METABAT__109-contigs	95_1	0.526011	0.177766	0.142101	0.154122	-3.08593	-3.86046	-3.55934	-2	-2	-2
hylon_METABAT__112-contigs	35_1	0.554276	0.178727	0.124316	0.14268	-3.11267	-4.47503	-3.89907	-2	-2	-2
hylon_METABAT__118-contigs	104_1	0.158861	0.173366	0.322721	0.345051	-3.37872	-1.81505	-1.69759	0	1	1
hylon_METABAT__119-contigs	27_1	0.425986	0.117821	0.12318	0.333013	-2.94905	-2.82076	-1.04338	-2	-2	0
hylon_METABAT__12-contigs	92_1	0.616991	0.170384	0.103563	0.109062	-3.62119	-5.95762	-5.65725	-2	-3	-3
hylon_METABAT__121-contigs_sub_1	7_1	0.404792	0.197967	0.188066	0.209174	-2.62453	-2.7627	-2.48391	-1	-1	-1
hylon_METABAT__125-contigs	61_1	0.266296	0.225836	0.251072	0.256796	-1.60985	-1.44803	-1.41576	0	0	0
hylon_METABAT__127-contigs	96_1	0.117613	0.163949	0.323435	0.395003	1.14127	2.25147	2.74966	0	1	2
hylon_METABAT__131-contigs	57_1	0.216494	0.267704	0.275469	0.240333	-1.23278	-1.19803	-1.37318	0	0	0
hylon_METABAT__134-contigs	14_1	0.469664	0.231278	0.154918	0.14414	-1.83803	-2.74402	-2.94919	-1	-2	-2
hylon_METABAT__140-contigs	80_1	0.357648	0.259378	0.184826	0.198148	-1.61968	-2.273	-2.12019	0	-1	-1
hylon_METABAT__144-contigs_1	102_1	0.466037	0.207463	0.156451	0.170048	-2.63783	-3.4979	-3.21821	-1	-2	-1
hylon_METABAT__155-contigs	72_1	0.110077	0.226802	0.32404	0.339081	-1.2175	1.1735	1.22797	1	2	2
hylon_METABAT__16-contigs	19_1	0.515186	0.238239	0.147319	0.0992569	-1.62591	-2.62937	-3.90255	-1	-2	-2
hylon_METABAT__164-contigs	53_1	0.636593	0.18593	0.0966561	0.0808208	-3.42383	-6.58616	-7.87661	-2	-3	-3
hylon_METABAT__172-contigs	62_1	0.221172	0.207818	0.267416	0.303595	-1.6441	-1.27769	-1.12543	0	0	0
hylon_METABAT__181-contigs	82_1	0.50814	0.180031	0.153243	0.158586	-2.52877	-2.97081	-2.87074	-1	-2	-2
hylon_METABAT__198-contigs	75_1	0.542287	0.197365	0.126928	0.133421	-2.05584	-3.1967	-3.04112	-1	-2	-2
hylon_METABAT__204-contigs	36_2	0.646971	0.164227	0.0922582	0.0965434	-3.93948	-7.01261	-6.70135	-2	-3	-3
hylon_METABAT__205-contigs	51_1	0.13314	0.0774352	0.166037	0.623388	-2.29642	-1.07099	3.50565	-1	0	2
hylon_METABAT__207-contigs_1	93_1	0.479713	0.212023	0.151468	0.156796	-2.26255	-3.1671	-3.05947	-1	-2	-2
hylon_METABAT__208-contigs_sub_1	119_1	0.579643	0.204383	0.121573	0.0944013	-2.99781	-5.03977	-6.49039	-2	-2	-3
hylon_METABAT__21-contigs	85_1	0.498615	0.200334	0.142692	0.158358	-2.43967	-3.4252	-3.08635	-1	-2	-2
hylon_METABAT__215-contigs	41_0	0.0088203	0.111197	0.36094	0.519043	12.6069	40.9215	58.8464	4	5	6
hylon_METABAT__22-contigs	13_1	0.683919	0.19565	0.0810911	0.0393399	-3.40775	-8.22195	-16.9479	-2	-3	-4
hylon_METABAT__220-contigs	37_1	0.536621	0.172548	0.123215	0.167617	-3.4886	-4.88535	-3.59123	-2	-2	-2
hylon_METABAT__237-contigs	9_0	0.264697	0.18295	0.228317	0.324037	-1.44683	-1.15934	1.22418	-1	0	0
hylon_METABAT__241-contigs	12_1	0.68026	0.20351	0.0795649	0.0366646	-3.52093	-9.00578	-19.5432	-2	-3	-4
hylon_METABAT__245-contigs	117_1	0.534977	0.190486	0.134843	0.139694	-3.38397	-4.78037	-4.61435	-1	-2	-2
hylon_METABAT__252-contigs	48_1	0.333831	0.253835	0.213865	0.19847	-1.02079	-1.21156	-1.30554	0	-1	-1
hylon_METABAT__27-contigs	114_6	0.461856	0.245802	0.149295	0.143046	-1.87897	-3.09358	-3.22873	-1	-2	-2
hylon_METABAT__31-contigs	3_1	0.205413	0.351908	0.223437	0.219242	1.31823	-1.19477	-1.21762	1	0	0
hylon_METABAT__32-contigs	94_1	0.663883	0.162114	0.0979532	0.0760491	-4.75612	-7.87147	-10.1387	-2	-3	-3
hylon_METABAT__34-contigs	30_1	0.487041	0.206329	0.155225	0.151406	-1.52213	-2.02325	-2.07429	-1	-2	-2
hylon_METABAT__44-contigs	56_1	0.194101	0.179741	0.263076	0.363082	-1.37801	1.06214	1.46591	0	0	1
hylon_METABAT__53-contigs	97_1	0.55843	0.1882	0.12565	0.12772	-2.19594	-3.28908	-3.23578	-2	-2	-2
hylon_METABAT__67-contigs	66_1	0.283391	0.252151	0.23906	0.225398	1.26675	1.20098	1.13234	0	0	0
hylon_METABAT__7-contigs	58_1	0.159731	0.224448	0.27837	0.337451	-1.08442	1.1437	1.38644	0	1	1
hylon_METABAT__71-contigs	74_1	0.323425	0.345975	0.200775	0.129825	-1.36488	-2.35195	-3.63732	0	-1	-1
hylon_METABAT__79-contigs	109_0	0.42581	0.214785	0.164008	0.195396	-1.98249	-2.59627	-2.17921	-1	-1	-1
hylon_METABAT__8-contigs	34_1	0.567248	0.194107	0.124802	0.113843	-1.27388	-1.98128	-2.17201	-2	-2	-2
hylon_METABAT__82-contigs	22_1	0.67083	0.209587	0.0806735	0.0389099	-3.31224	-8.60509	-17.8413	-2	-3	-4
hylon_METABAT__88-contigs	49_1	0.15489	0.250331	0.271812	0.322968	1.61619	1.75487	2.08514	1	1	1
hylon_METABAT__9-contigs	54_2	0.490636	0.207365	0.163901	0.138098	-2.36605	-2.99349	-3.5528	-1	-2	-2
hylon_METABAT__91-contigs	68_1	0.217963	0.36342	0.226973	0.191644	1.42802	-1.12125	-1.32794	1	0	0
hylon_METABAT__93-contigs_sub	59_1	0.403023	0.198116	0.202883	0.195979	-2.22431	-2.17205	-2.24856	-1	-1	-1
hylon_METABAT__94-contigs	18_1	0.35782	0.252259	0.215132	0.174788	-1.06487	-1.24864	-1.53685	-1	-1	-1
hylon_METABAT__95-contigs	50_0	0.264633	0.323083	0.214061	0.198223	1.22087	-1.23625	-1.33503	0	0	0
inulin_MAXBIN__001-contigs	10_1	0.208881	0.26373	0.276499	0.25089	-1.17139	-1.11729	-1.23134	0	0	0
inulin_MAXBIN__005-contigs	29_1	0.0831911	0.341125	0.238955	0.336728	1.35118	-1.05653	1.33377	2	2	2
inulin_MAXBIN__006-contigs	88_1	0.251505	0.202012	0.196116	0.350368	-1.46545	-1.50951	1.18352	0	0	0
inulin_MAXBIN__007-contigs_sub_1	84_1	0.286708	0.234594	0.251112	0.227586	-1.26879	-1.18533	-1.30786	0	0	0
inulin_MAXBIN__012-contigs	1_1	0.390156	0.164595	0.135512	0.309738	-2.10738	-2.55967	-1.11987	-1	-2	0
inulin_MAXBIN__015-contigs	115_1	0.69895	0.0870086	0.0683918	0.14565	-7.92607	-10.0836	-4.7349	-3	-3	-2
inulin_MAXBIN__017-contigs	6_1	0.55102	0.11344	0.0883885	0.247151	-4.5202	-5.80134	-2.07473	-2	-3	-1
inulin_MAXBIN__019-contigs	40_1	0.562975	0.243471	0.178019	0.0155352	-2.73701	-3.74332	-42.8949	-1	-2	-5
inulin_MAXBIN__022-contigs	117_1	0.580166	0.0919293	0.0820943	0.245811	-7.01189	-7.85193	-2.62234	-3	-3	-1
inulin_MAXBIN__023-contigs	32_1	0.514936	0.154149	0.104423	0.226492	-1.21099	-1.78765	1.21332	-2	-2	-1
inulin_MAXBIN__028-contigs	35_1	0.605691	0.115648	0.109457	0.169204	-4.81047	-5.08254	-3.28786	-2	-2	-2
inulin_MAXBIN__032-contigs	97_1	0.237419	0.20816	0.203714	0.347639	-1.98537	-2.0287	-1.1888	0	0	1
inulin_MAXBIN__035-contigs	112_1	0.759931	0.0613545	0.042468	0.136246	-12.1438	-17.5444	-5.46859	-4	-4	-2
inulin_MAXBIN__037-contigs	30_1	0.524558	0.148567	0.0986053	0.22827	-2.11393	-3.18501	-1.37582	-2	-2	-1
inulin_MAXBIN__043-contigs	33_1	0.240377	0.287895	0.170701	0.301027	-1.28592	-2.16876	-1.22983	0	0	0
inulin_MAXBIN__044-contigs_1	44_1	0.199148	0.287076	0.194331	0.319445	1.20573	-1.22519	1.34168	1	0	1
inulin_MAXBIN__062-contigs	31_1	0.629456	0.0540477	0.0251343	0.291362	-7.55779	-16.2519	-1.40197	-4	-5	-1
inulin_MAXBIN__082-contigs	24_1	0.55066	0.0448234	0.0305347	0.373982	-9.64218	-14.1542	-1.15566	-4	-4	-1
inulin_MAXBIN__090-contigs	75_1	0.214951	0.241849	0.243441	0.299759	-1.6777	-1.66672	-1.35359	0	0	0
inulin_METABAT__100-contigs	22_1	0.849636	0.024543	0.0133347	0.112487	-28.2852	-52.0598	-6.17142	-5	-6	-3
inulin_METABAT__101-contigs	119_3	0.676028	0.0651801	0.0467192	0.212073	-9.40013	-13.1145	-2.88911	-3	-4	-2
inulin_METABAT__102	93_2	0.335145	0.169957	0.202926	0.291972	-1.97194	-1.65156	-1.14787	-1	-1	0
inulin_METABAT__102-contigs_1	93_2	0.335145	0.169957	0.202926	0.291972	-1.97194	-1.65156	-1.14787	-1	-1	0
inulin_METABAT__104-contigs	4_1	0.274408	0.0546777	0.0805523	0.590362	-5.45545	-3.70308	1.97914	-2	-2	1
inulin_METABAT__105-contigs	3_1	0.485983	0.0635784	0.0535434	0.396895	-4.19882	-4.98576	1.48675	-3	-3	0
inulin_METABAT__106-contigs	62_1	0.303028	0.120873	0.124826	0.451272	-2.82671	-2.7372	1.32077	-1	-1	1
inulin_METABAT__107-contigs	86_1	0.492985	0.205917	0.185164	0.115934	-2.37353	-2.63955	-4.21576	-1	-1	-2
inulin_METABAT__110-contigs	94_1	0.813835	0.0712737	0.0486025	0.0662884	-10.818	-15.8641	-11.6315	-4	-4	-4
inulin_METABAT__112-contigs_1	81_0	0.382863	0.192247	0.214494	0.210395	-1.99151	-1.78496	-1.81973	-1	-1	-1
inulin_METABAT__113-contigs	38_1	0.139112	0.321	0.344707	0.195181	-1.16207	-1.08215	-1.91118	1	1	0
inulin_METABAT__115-contigs	47_1	0.296014	0.111147	0.180413	0.412426	-2.31626	-1.42698	1.60199	-1	-1	0
inulin_METABAT__116-contigs	2_1	0.274218	0.100972	0.0966612	0.528149	-2.86419	-2.99191	1.82623	-1	-2	1
inulin_METABAT__120-contigs	116_1	0.490342	0.0506505	0.0409196	0.418088	-7.43932	-9.20845	1.10956	-3	-4	0
inulin_METABAT__124-contigs	57_1	0.327595	0.117957	0.100013	0.454436	-2.7978	-3.29978	1.377	-1	-2	0
inulin_METABAT__126-contigs	77_1	0.337973	0.244318	0.23375	0.183959	-1.83588	-1.91888	-2.43826	0	-1	-1
inulin_METABAT__130-contigs	82_1	0.136775	0.289685	0.306359	0.267181	-1.57156	-1.48602	-1.70393	1	1	1
inulin_METABAT__131-contigs	37_1	0.538663	0.0116058	0.0389728	0.410759	-51.8663	-15.4454	-1.46546	-6	-4	0
inulin_METABAT__133-contigs	101_1	0.690293	0.137418	0.0999107	0.0723775	-4.91204	-6.75608	-9.32617	-2	-3	-3
inulin_METABAT__138-contigs	42_1	0.478681	0.116702	0.113415	0.291203	-3.5802	-3.68397	-1.4348	-2	-2	-1
inulin_METABAT__14-contigs	51_1	0.220497	0.000666335	0.0208507	0.757986	-266.868	-8.52844	4.26257	-8	-3	2
inulin_METABAT__143-contigs	103_1	0.198	0.265891	0.279935	0.256174	-1.65295	-1.57002	-1.71565	0	0	0
inulin_METABAT__148-contigs	56_1	0.238088	0.0344867	0.052888	0.674537	-7.18203	-4.68319	2.72337	-3	-2	2
inulin_METABAT__150-contigs	72_1	0.198927	0.24033	0.208471	0.352272	-1.14897	-1.32455	1.27575	0	0	1
inulin_METABAT__157-contigs	64_1	0.264781	0.206232	0.158478	0.370509	-1.99439	-2.59536	-1.11011	0	-1	0
inulin_METABAT__166_contigs_sub	55_1	0.260637	0.132977	0.0919253	0.514461	-1.96002	-2.83531	1.97386	-1	-2	1
inulin_METABAT__171-contigs	27_1	0.350798	0.00705857	0.0629211	0.579222	-49.2253	-5.52216	1.66702	-6	-2	1
inulin_METABAT__172-contigs	76_1	0.230174	0.295016	0.305442	0.169368	-1.64198	-1.58593	-2.8601	0	0	0
inulin_METABAT__175-contigs	58_1	0.17757	0.123091	0.133046	0.566293	-1.97736	-1.8294	2.32664	-1	0	2
inulin_METABAT__178-contigs	114_7	0.381108	0.248861	0.10752	0.262511	-1.53141	-3.54453	-1.45178	-1	-2	-1
inulin_METABAT__179-contigs	100_1	0.240642	0.266518	0.309744	0.183096	-1.57402	-1.35436	-2.29118	0	0	0
inulin_METABAT__180-contigs	68_2	0.497912	0.0409375	0.0183009	0.44285	-12.1627	-27.2069	-1.12434	-4	-5	0
inulin_METABAT__186-contigs	7_1	0.634348	0.0456501	0.0108951	0.309107	-11.3816	-47.6885	-1.68087	-4	-6	-1
inulin_METABAT__187-contigs_1	49_2	0.23468	0.0542822	0.0666102	0.644428	-4.32334	-3.52319	2.74598	-2	-2	1
inulin_METABAT__188-contigs	39_1	0.66851	0.0930974	0.127868	0.110524	-7.30175	-5.31623	-6.15044	-3	-2	-3
inulin_METABAT__195-contigs	63_1	0.196533	0.196461	0.166284	0.440722	1.09312	-1.08083	2.45221	0	0	1
inulin_METABAT__197-contigs	95_1	0.496104	0.168706	0.187131	0.148058	-3.25165	-2.93149	-3.70512	-2	-1	-2
inulin_METABAT__212-contigs	36_3	0.978315	0.00138432	0.00399603	0.0163047	-706.709	-244.822	-60.002	-9	-8	-6
inulin_METABAT__23-contigs	85_1	0.178532	0.284464	0.292521	0.244483	-1.71814	-1.67082	-1.99911	1	1	0
inulin_METABAT__29-contigs	74_1	0.500119	0.0887123	0.0762901	0.334879	-5.32297	-6.1897	-1.4101	-2	-3	-1
inulin_METABAT__31-contigs	13_1	0.875712	0.031502	0.0270863	0.0657001	-21.1646	-24.6149	-10.148	-5	-5	-4
inulin_METABAT__33-contigs	91_1	0.554467	0.129589	0.191692	0.124252	-5.67372	-3.83558	-5.91744	-2	-2	-2
inulin_METABAT__39-contigs	14_1	0.6367	0.116329	0.114622	0.132349	-3.65428	-3.7087	-3.21194	-2	-2	-2
inulin_METABAT__40-contigs	67_1	0.19465	0.278213	0.194696	0.332441	1.4293	1.00024	1.70789	1	0	1
inulin_METABAT__48-contigs	90_1	0.439448	0.175889	0.175022	0.209641	-2.95022	-2.96482	-2.47523	-1	-1	-1
inulin_METABAT__5-contigs	19_1	0.619786	0.0595741	0.062492	0.258148	-6.50207	-6.19848	-1.50051	-3	-3	-1
inulin_METABAT__6-contigs	80_1	0.32735	0.241817	0.239397	0.191436	-1.73731	-1.75487	-2.19452	0	0	-1
inulin_METABAT__62-contigs	104_1	0.719362	0.0969433	0.0907013	0.0929929	-6.04225	-6.45807	-6.29893	-3	-3	-3
inulin_METABAT__64-contigs	15_1	0.20169	0.191986	0.277485	0.328839	-1.05055	1.3758	1.63042	0	0	1
inulin_METABAT__72-contigs	65_1	0.26409	0.213972	0.176113	0.345825	-1.5146	-1.8402	1.06709	0	-1	0
inulin_METABAT__75-contigs_1	18_1	0.194251	0.133007	0.225149	0.447593	-2.01961	-1.19309	1.66625	-1	0	1
inulin_METABAT__82-contigs	54_3	0.551501	0.0891982	0.0527363	0.306565	-6.18287	-10.4577	-1.79897	-3	-3	-1
inulin_METABAT__83-contigs	48_1	0.360613	0.14708	0.0895566	0.402751	-1.76171	-2.89326	1.55436	-1	-2	0
inulin_METABAT__87-contigs	43_1	0.355969	0.10142	0.0635122	0.479099	-2.76802	-4.42012	1.70661	-2	-2	0
inulin_METABAT__93-contigs	66_1	0.21182	0.256983	0.155911	0.375285	1.29102	-1.27672	1.88534	0	0	1
inulin_METABAT__94-contigs	52_1	0.355376	0.10348	0.147829	0.393315	-3.75444	-2.62808	1.01237	-2	-1	0
inulin_METABAT__98-contigs	118_1	0.473626	0.142474	0.124753	0.259147	-3.44204	-3.93099	-1.89237	-2	-2	-1
nmaize_MAXBIN__001-contigs	10_1	0.751611	0.169895	0.0445348	0.0339596	-1.81837	-6.93683	-9.09701	-2	-4	-4
nmaize_MAXBIN__005-contigs	29_1	0.637443	0.183067	0.088649	0.0908414	-1.37908	-2.84791	-2.77918	-2	-3	-3
nmaize_MAXBIN__006-contigs	88_1	0.481034	0.198671	0.0997179	0.220577	-1.4901	-2.96876	-1.34211	-1	-2	-1
nmaize_MAXBIN__007-contigs_1	103_1	0.632549	0.220895	0.0942164	0.0523396	-1.98966	-4.66484	-8.39717	-2	-3	-4
nmaize_MAXBIN__011-contigs	1_1	0.432211	0.215483	0.172745	0.179561	-1.60971	-2.00796	-1.93174	-1	-1	-1
nmaize_MAXBIN__013-contigs	84_1	0.566793	0.271314	0.111609	0.050284	-1.09707	-2.6669	-5.9194	-1	-2	-3
nmaize_MAXBIN__014-contigs	39_1	0.649222	0.234732	0.0816787	0.034367	-2.89596	-8.32253	-19.7799	-1	-3	-4
nmaize_MAXBIN__015-contigs	115_1	0.62583	0.224907	0.0931851	0.056077	-3.06631	-7.40072	-12.298	-1	-3	-3
nmaize_MAXBIN__016-contigs	6_1	0.56776	0.228697	0.109708	0.0938357	-2.24215	-4.67398	-5.46457	-1	-2	-3
nmaize_MAXBIN__022-contigs	40_1	0.735953	0.23013	0.0296248	0.00429299	-2.89568	-22.4941	-155.226	-2	-5	-7
nmaize_MAXBIN__023-contigs	38_1	0.751546	0.197993	0.0378825	0.0125786	-1.88403	-9.8469	-29.6555	-2	-4	-6
nmaize_MAXBIN__025-contigs	117_1	0.633507	0.269218	0.0746261	0.0226484	-2.39434	-8.63771	-28.4611	-1	-3	-5
nmaize_MAXBIN__031-contigs	118_1	0.584228	0.241262	0.113919	0.06059	-2.03265	-4.30481	-8.09377	-1	-2	-3
nmaize_MAXBIN__037-contigs	42_1	0.555447	0.226282	0.120236	0.0980345	-1.84644	-3.47496	-4.26194	-1	-2	-3
nmaize_MAXBIN__040-contigs	30_1	0.118195	0.081954	0.409681	0.39017	-3.83214	1.30447	1.24234	-1	2	2
nmaize_MAXBIN__055-contigs	33_1	0.439613	0.212801	0.196268	0.151317	-1.7397	-1.88625	-2.4466	-1	-1	-2
nmaize_MAXBIN__075-contigs	19_1	0.265665	0.0866647	0.216402	0.431268	-4.46959	-1.78998	1.11337	-2	0	1
nmaize_MAXBIN__085-contigs_1	43_1	0.321769	0.142911	0.172147	0.363172	-1.96438	-1.63077	1.29366	-1	-1	0
nmaize_MAXBIN__087-contigs	37_1	0.756035	0.208062	0.0298071	0.00609623	-2.89312	-20.1948	-98.7412	-2	-5	-7
nmaize_MAXBIN__127-contigs_1	89_1	0.0720574	0.0262582	0.0584708	0.843214	-2.74419	-1.23237	11.702	-1	0	4
nmaize_MAXBIN__128-contigs	26_1	0.0115271	0.317199	0.348793	0.322481	9.74944	10.7205	9.91179	5	5	5
nmaize_METABAT__108-contigs_sub	59_1	0.698894	0.220908	0.0769179	0.00328023	-1.99481	-5.7291	-134.341	-2	-3	-8
nmaize_METABAT__112-contigs_sub_1	76_1	0.696071	0.233616	0.0608939	0.00941932	-2.07353	-7.95498	-51.4273	-2	-4	-6
nmaize_METABAT__121-contigs	102_1	0.752016	0.203895	0.0412987	0.0027911	-2.68399	-13.2511	-196.071	-2	-4	-8
nmaize_METABAT__123-contigs	100_1	0.623358	0.239984	0.0915604	0.0450978	-1.74806	-4.58173	-9.30213	-1	-3	-4
nmaize_METABAT__127-contigs	105_1	0.868865	0.127543	0.00251874	0.00107335	-6.94215	-351.534	-824.913	-3	-8	-10
nmaize_METABAT__131-contigs_sub	34_1	0.116044	0.0522347	0.42472	0.407002	-4.7338	1.71765	1.64599	-1	2	2
nmaize_METABAT__133-contigs	112_1	0.654533	0.237589	0.0872537	0.0206251	-3.13599	-8.53917	-36.1246	-1	-3	-5
nmaize_METABAT__137-contigs	22_1	0.772128	0.190303	0.0323278	0.0052413	-3.64789	-21.4739	-132.448	-2	-5	-7
nmaize_METABAT__143-contigs	32_1	0.080814	0.0487167	0.113703	0.756766	-3.83179	-1.64175	4.05399	-1	0	3
nmaize_METABAT__149-contigs	80_1	0.641081	0.224916	0.0752571	0.0587459	-1.86785	-5.58234	-7.15132	-2	-3	-3
nmaize_METABAT__162-contigs	114_4	0.515012	0.243867	0.152422	0.0886982	-2.11186	-3.37885	-5.80634	-1	-2	-3
nmaize_METABAT__19-contigs	95_1	0.653114	0.235727	0.078499	0.0326598	-2.32716	-6.98828	-16.7966	-1	-3	-4
nmaize_METABAT__22-contigs	86_1	0.683214	0.220324	0.0809755	0.015487	-2.21833	-6.03578	-31.5587	-2	-3	-5
nmaize_METABAT__23-contigs	13_1	0.680196	0.19177	0.0899004	0.0381336	-3.47671	-7.41628	-17.484	-2	-3	-4
nmaize_METABAT__24-contigs	104_1	0.65897	0.259649	0.077809	0.00357255	-2.25595	-7.52813	-163.96	-1	-3	-8
nmaize_METABAT__25-contigs_sub	119_4	0.557234	0.23029	0.121533	0.0909436	-2.66057	-5.04145	-6.73716	-1	-2	-3
nmaize_METABAT__32-contigs	58_1	0.571631	0.235575	0.106664	0.0861301	-1.03319	-2.28189	-2.8259	-1	-2	-3
nmaize_METABAT__40-contigs	82_1	0.678753	0.221775	0.0707703	0.0287023	-2.05279	-6.43289	-15.8614	-2	-3	-5
nmaize_METABAT__49-contigs	2_1	0.575222	0.23615	0.0964395	0.0921881	-1.22465	-2.99879	-3.13709	-1	-3	-3
nmaize_METABAT__52-contigs	35_1	0.584868	0.260409	0.0945712	0.0601517	-2.13633	-5.88255	-9.24861	-1	-3	-3
nmaize_METABAT__54-contigs	4_1	0.446355	0.20376	0.16606	0.183824	-1.46393	-1.79628	-1.6227	-1	-1	-1
nmaize_METABAT__56-contigs	116_1	0.535375	0.19838	0.0771977	0.189047	-1.89942	-4.88105	-1.99318	-1	-3	-2
nmaize_METABAT__58-contigs	72_1	0.623062	0.245454	0.0706855	0.0607981	-1.12498	-3.90647	-4.54176	-1	-3	-3
nmaize_METABAT__66-contigs	94_1	0.685105	0.2392	0.0689886	0.00670628	-3.22339	-11.1763	-114.972	-2	-3	-7
nmaize_METABAT__72-contigs	60_1	0.564109	0.257016	0.109972	0.0689026	-1.37793	-3.22037	-5.13989	-1	-2	-3
nmaize_METABAT__76-contigs_sub	44_1	0.45139	0.225796	0.127425	0.195389	-1.05446	-1.8685	-1.21856	-1	-2	-1
nmaize_METABAT__79-contigs	3_1	0.303168	0.146844	0.191719	0.358269	-1.81794	-1.39243	1.34206	-1	-1	0
nmaize_METABAT__80-contigs	97_2	0.685804	0.207582	0.0654349	0.0411793	-3.30377	-10.4807	-16.6541	-2	-3	-4
nmaize_METABAT__84-contigs_sub_1	62_1	0.661501	0.201206	0.0901576	0.0471352	-1.69812	-3.78974	-7.24879	-2	-3	-4
nmaize_METABAT__85-contigs	52_1	0.43514	0.314366	0.154671	0.0958223	-1.23585	-2.51183	-4.05446	0	-1	-2
nmaize_METABAT__91-contigs	101_1	0.67045	0.221223	0.0774608	0.0308654	-3.05124	-8.71415	-21.8693	-2	-3	-4
nmaize_METABAT__98-contigs	65_1	0.523775	0.231527	0.132253	0.112444	-1.39976	-2.45047	-2.88216	-1	-2	-2
pstarch_MAXBIN__001-contigs	10_1	0.188924	0.298838	0.274019	0.238219	-1.03377	-1.12741	-1.29684	1	1	0
pstarch_MAXBIN__006-contigs	88_1	0.220226	0.286234	0.222473	0.271068	-1.03425	-1.33067	-1.09212	0	0	0
pstarch_MAXBIN__009-contigs	100_1	0.261282	0.209534	0.317279	0.211905	-2.00209	-1.3222	-1.97969	0	0	0
pstarch_MAXBIN__017-contigs	115_1	0.689301	0.0693722	0.105528	0.1358	-9.94111	-6.53512	-5.07834	-3	-3	-2
pstarch_MAXBIN__020-contigs	6_1	0.468095	0.195961	0.142852	0.193092	-2.61671	-3.58953	-2.65559	-1	-2	-1
pstarch_MAXBIN__027-contigs	35_1	0.527546	0.173995	0.145306	0.153153	-3.19733	-3.82861	-3.63245	-2	-2	-2
pstarch_MAXBIN__028-contigs	60_1	0.25424	0.262293	0.220093	0.263374	-1.35021	-1.6091	-1.34467	0	0	0
pstarch_MAXBIN__029-contigs	97_3	0.418232	0.187757	0.175112	0.218899	-2.22752	-2.38837	-1.91061	-1	-1	-1
pstarch_MAXBIN__033-contigs	118_1	0.392982	0.272695	0.168699	0.165624	-1.79835	-2.90696	-2.96093	-1	-1	-1
pstarch_MAXBIN__037-contigs	42_1	0.324946	0.243749	0.190617	0.240688	-1.71413	-2.19192	-1.73593	0	-1	0
pstarch_MAXBIN__067-contigs_sub_1	59_1	0.289881	0.23916	0.182473	0.288486	-1.84258	-2.41499	-1.52753	0	-1	0
pstarch_MAXBIN__083-contigs_1	47_1	0.19689	0.27159	0.268467	0.263054	1.05494	1.04281	1.02178	0	0	0
pstarch_MAXBIN__115-contigs_1	68_1	0.192693	0.280373	0.230493	0.29644	1.10169	-1.10412	1.16483	1	0	1
pstarch_METABAT__105-contigs	29_1	0.156544	0.335932	0.248519	0.259005	1.33061	-1.01587	1.02591	1	1	1
pstarch_METABAT__11-contigs	37_1	0.576478	0.0881441	0.103814	0.231564	-6.82915	-5.79836	-2.59949	-3	-2	-1
pstarch_METABAT__111-contigs	105_1	0.791782	0.0649198	0.0709355	0.0723625	-13.6388	-12.4821	-12.236	-4	-3	-3
pstarch_METABAT__115-contigs	30_1	0.291113	0.262785	0.20636	0.239743	-1.19512	-1.5219	-1.30998	0	0	0
pstarch_METABAT__12-contigs	74_1	0.266533	0.282019	0.231513	0.219935	-1.6744	-2.03969	-2.14706	0	0	0
pstarch_METABAT__120-contigs	103_1	0.487965	0.169405	0.178075	0.164555	-2.5944	-2.46808	-2.67087	-2	-1	-2
pstarch_METABAT__127-contigs_1	93_4	0.475829	0.127344	0.160944	0.235883	-3.73655	-2.9565	-2.01722	-2	-2	-1
pstarch_METABAT__135-contigs	19_1	0.363657	0.234478	0.18748	0.214385	-1.65199	-2.06611	-1.80682	-1	-1	-1
pstarch_METABAT__137-contigs	51_1	0.166424	0.0122852	0.0646188	0.756672	-14.4746	-2.75189	4.25518	-4	-1	2
pstarch_METABAT__151-contigs	52_2	0.202128	0.159912	0.236457	0.401503	-1.26399	1.16984	1.98638	0	0	1
pstarch_METABAT__154-contigs	66_1	0.129491	0.308013	0.272951	0.289545	1.54738	1.37124	1.4546	1	1	1
pstarch_METABAT__156-contigs	114_2	0.294947	0.352572	0.186499	0.165983	1.19538	-1.58149	-1.77697	0	-1	-1
pstarch_METABAT__157-contigs	43_1	0.190365	0.318267	0.221592	0.269776	1.1337	-1.26688	-1.04061	1	0	1
pstarch_METABAT__16-contigs_sub_1	8_1	0.193096	0.225917	0.187371	0.393616	-1.00897	-1.21653	1.72681	0	0	1
pstarch_METABAT__165-contigs	116_1	0.211432	0.242261	0.228121	0.318187	-1.55537	-1.65178	-1.18423	0	0	1
pstarch_METABAT__17-contigs_1	82_1	0.585165	0.164233	0.147421	0.103181	-2.77202	-3.08814	-4.41222	-2	-2	-3
pstarch_METABAT__173-contigs_sub	119_5	0.544596	0.191088	0.121921	0.142394	-3.20638	-5.02539	-4.30285	-2	-2	-2
pstarch_METABAT__180-contigs	13_1	0.741547	0.116088	0.0464741	0.0958909	-5.74326	-14.3462	-6.95297	-3	-4	-3
pstarch_METABAT__183-contigs_1	90_1	0.390866	0.167286	0.231397	0.21045	-3.10193	-2.24251	-2.46571	-1	-1	-1
pstarch_METABAT__185-contigs	62_1	0.180994	0.187996	0.255696	0.375315	-1.81745	-1.33625	1.09846	0	0	1
pstarch_METABAT__187-contigs	38_1	0.369674	0.30158	0.214805	0.113941	-1.2369	-1.73657	-3.27384	0	-1	-2
pstarch_METABAT__190-contigs	61_1	0.267554	0.15135	0.192059	0.389037	-2.40212	-1.89297	1.07007	-1	0	1
pstarch_METABAT__192-contigs	96_1	0.169698	0.183525	0.35151	0.295267	1.27754	2.4469	2.05539	0	1	1
pstarch_METABAT__22-contigs	72_1	0.172456	0.209283	0.28372	0.334541	-1.31941	1.02748	1.21153	0	1	1
pstarch_METABAT__28-contigs	57_1	0.25759	0.236555	0.198946	0.30691	-1.39511	-1.65884	-1.0753	0	0	0
pstarch_METABAT__3-contigs	84_1	0.083461	0.184541	0.387782	0.344215	-1.61292	1.30281	1.15644	1	2	2
pstarch_METABAT__34-contigs	40_1	0.720021	0.192959	0.0809395	0.00608053	-3.45349	-8.23309	-109.593	-2	-3	-7
pstarch_METABAT__4-contigs	33_1	0.35126	0.282484	0.180601	0.185656	-1.31056	-2.04988	-1.99407	0	-1	-1
pstarch_METABAT__40-contigs	94_1	0.716805	0.125718	0.0951944	0.0622817	-6.13304	-8.09959	-12.3798	-3	-3	-4
pstarch_METABAT__48-contigs	14_1	0.387098	0.258333	0.193146	0.161423	-1.64554	-2.20091	-2.63344	-1	-1	-1
pstarch_METABAT__5-contigs	1_1	0.275886	0.269308	0.197241	0.257565	-1.28799	-1.75858	-1.34671	0	0	0
pstarch_METABAT__52-contigs_sub_1	76_1	0.469342	0.209602	0.197512	0.123544	-2.31109	-2.45255	-3.92095	-1	-1	-2
pstarch_METABAT__56-contigs	104_1	0.452715	0.133339	0.250227	0.163719	-4.39298	-2.3409	-3.57781	-2	-1	-1
pstarch_METABAT__57-contigs	3_1	0.156928	0.308154	0.238474	0.296443	1.15433	-1.11943	1.11046	1	1	1
pstarch_METABAT__58-contigs	22_1	0.709318	0.150059	0.070918	0.0697056	-4.62621	-9.7888	-9.95907	-2	-3	-3
pstarch_METABAT__60-contigs	36_1	0.917766	0.0241107	0.0243913	0.0337321	-38.0646	-37.6268	-27.2075	-5	-5	-5
pstarch_METABAT__65-contigs	75_1	0.46001	0.207974	0.193314	0.138702	-1.95096	-2.09891	-2.92532	-1	-1	-2
pstarch_METABAT__69-contigs	44_1	0.133314	0.320241	0.270463	0.275982	1.34502	1.13595	1.15913	1	1	1
pstarch_METABAT__70-contigs	101_1	0.771451	0.089029	0.0783088	0.0612114	-7.58185	-8.61978	-11.0274	-3	-3	-4
pstarch_METABAT__71-contigs	95_1	0.451738	0.161348	0.217571	0.169343	-3.39995	-2.52135	-3.23941	-1	-1	-1
pstarch_METABAT__72-contigs	117_1	0.548959	0.16899	0.128298	0.153752	-3.81441	-5.02424	-4.19245	-2	-2	-2
pstarch_METABAT__74-contigs	48_1	0.171385	0.211492	0.181578	0.435545	-1.22516	-1.42699	1.68092	0	0	1
pstarch_METABAT__77-contigs_sub	54_1	0.391532	0.236742	0.171506	0.20022	-1.65383	-2.2829	-1.95551	-1	-1	-1
pstarch_METABAT__78-contigs	24_1	0.411607	0.173733	0.130597	0.284063	-2.48769	-3.30939	-1.52148	-1	-2	-1
pstarch_METABAT__81-contigs	39_1	0.686315	0.108646	0.114033	0.0910054	-6.25676	-5.96121	-7.4696	-3	-3	-3
pstarch_METABAT__83-contigs	112_1	0.738869	0.118596	0.0671578	0.0753775	-6.28246	-11.0944	-9.88457	-3	-3	-3
pstarch_METABAT__85-contigs	80_1	0.429562	0.21216	0.20727	0.151007	-1.98016	-2.02687	-2.78206	-1	-1	-2
pstarch_METABAT__87-contigs	102_1	0.423703	0.192123	0.208721	0.175452	-2.84845	-2.62192	-3.1191	-1	-1	-1
pstarch_METABAT__90-contigs_1	58_1	0.173121	0.267903	0.220099	0.338876	1.10069	-1.10584	1.39229	1	0	1
pstarch_METABAT__93-contigs	63_1	0.137524	0.314699	0.252425	0.295352	1.75101	1.40451	1.64336	1	1	1
pstarch_METABAT__96-contigs	2_1	0.129218	0.302924	0.211045	0.356814	1.04745	-1.37033	1.23379	1	1	1
rmaize_MAXBIN__001-contigs_1	10_1	0.190645	0.324855	0.268927	0.215573	1.05155	-1.14875	-1.43307	1	0	0
rmaize_MAXBIN__005-contigs	95_1	0.6159	0.141201	0.0999623	0.142937	-3.88506	-5.4878	-3.83786	-2	-3	-2
rmaize_MAXBIN__006-contigs	29_1	0.0588343	0.269306	0.359439	0.312421	1.06671	1.42372	1.23749	2	3	2
rmaize_MAXBIN__007-contigs	88_1	0.218621	0.150173	0.322574	0.308631	-1.97131	1.08964	1.04254	-1	1	0
rmaize_MAXBIN__011-contigs	1_1	0.29361	0.18452	0.271565	0.250305	-1.87982	-1.27728	-1.38577	-1	0	0
rmaize_MAXBIN__012-contigs_sub	64_1	0.557833	0.0983112	0.178372	0.165483	-4.18373	-2.30589	-2.48549	-3	-2	-2
rmaize_MAXBIN__013-contigs	115_1	0.85065	0.040132	0.0385617	0.0706563	-17.1842	-17.884	-9.76044	-4	-4	-4
rmaize_MAXBIN__026-contigs	32_1	0.0541735	0.255199	0.365911	0.324716	1.3671	1.96018	1.7395	2	3	3
rmaize_MAXBIN__031-contigs	42_1	0.317027	0.162868	0.268244	0.251862	-2.56538	-1.5576	-1.65891	-1	0	0
rmaize_MAXBIN__032-contigs	118_1	0.597203	0.108162	0.161858	0.132778	-4.53396	-3.02983	-3.6934	-2	-2	-2
rmaize_MAXBIN__037-contigs	30_1	0.14939	0.203321	0.328844	0.318445	-1.54465	1.04708	1.01397	0	1	1
rmaize_MAXBIN__038-contigs_1	90_1	0.726415	0.0931854	0.0720267	0.108373	-5.56858	-7.20441	-4.78817	-3	-3	-3
rmaize_MAXBIN__042-contigs	33_1	0.292641	0.184472	0.267448	0.255439	-2.00687	-1.38423	-1.44931	-1	0	0
rmaize_MAXBIN__048-contigs_1	44_1	0.180174	0.177101	0.326337	0.316388	-1.34439	1.37062	1.32884	0	1	1
rmaize_MAXBIN__056-contigs	31_1	0.121413	0.237277	0.329778	0.311532	-1.72153	-1.23866	-1.3112	1	1	1
rmaize_MAXBIN__063-contigs	19_1	0.172483	0.233752	0.213075	0.38069	-1.65712	-1.81793	-1.01751	0	0	1
rmaize_MAXBIN__073-contigs_sub	23_1	0.618126	0.08596	0.0938047	0.202109	-7.19086	-6.5895	-3.05838	-3	-3	-2
rmaize_MAXBIN__077-contigs	37_2	0.812602	0.0393645	0.0600864	0.0879472	-20.643	-13.5239	-9.23966	-4	-4	-3
rmaize_MAXBIN__083-contigs	24_1	0.212586	0.168724	0.278346	0.340344	-2.56155	-1.55272	-1.26988	0	0	1
rmaize_MAXBIN__097-contigs_1	68_1	0.352821	0.089753	0.272236	0.285189	-2.83548	1.06972	1.12062	-2	0	0
rmaize_MAXBIN__101-contigs_1	69_1	0.246375	0.119864	0.337534	0.296227	-2.05545	1.37	1.20234	-1	0	0
rmaize_METABAT__106-contigs	47_1	0.252972	0.115384	0.31783	0.313814	-2.23121	1.23455	1.21895	-1	0	0
rmaize_METABAT__108-contigs	39_1	0.830521	0.0509492	0.0394317	0.0790979	-13.3422	-17.2393	-8.59409	-4	-4	-3
rmaize_METABAT__11-contigs	65_1	0.375766	0.180972	0.233919	0.209342	-1.79079	-1.38545	-1.5481	-1	-1	-1
rmaize_METABAT__112-contigs	58_1	0.134921	0.0537723	0.187613	0.623693	-4.52639	-1.29732	2.56247	-1	0	2
rmaize_METABAT__12-contigs	59_1	0.370884	0.0671043	0.208669	0.353343	-6.56694	-2.11182	-1.24715	-2	-1	0
rmaize_METABAT__123-contigs	112_1	0.91264	0.0225319	0.0417363	0.0230919	-33.0675	-17.8519	-32.2656	-5	-4	-5
rmaize_METABAT__126-contigs	16_0	0.251907	0.145381	0.27315	0.329562	-1.73273	1.08433	1.30827	-1	0	0
rmaize_METABAT__128-contigs	56_1	0.310864	0.0342796	0.153735	0.501122	-7.22542	-1.61111	2.02323	-3	-1	1
rmaize_METABAT__129-contigs	97_1	0.443977	0.174055	0.185451	0.196517	-2.37439	-2.22849	-2.103	-1	-1	-1
rmaize_METABAT__131-contigs	48_1	0.170616	0.112648	0.250909	0.465827	-2.30018	-1.03269	1.79779	-1	1	1
rmaize_METABAT__133-contigs	46_0	0.032304	0.180327	0.368299	0.41907	5.5822	11.4011	12.9727	2	4	4
rmaize_METABAT__142-contigs	104_1	0.938871	0.0139437	0.00600254	0.0411829	-42.0087	-97.5847	-14.2233	-6	-7	-5
rmaize_METABAT__15-contigs	119_2	0.706004	0.0878409	0.116922	0.089233	-6.97512	-5.24023	-6.86631	-3	-3	-3
rmaize_METABAT__150-contigs	113_2	0.2461	0.181726	0.255052	0.317122	-1.35423	1.03638	1.28859	0	0	0
rmaize_METABAT__154-contigs	52_1	0.777603	0.057329	0.0897228	0.0753454	-6.77681	-4.33009	-5.15636	-4	-3	-3
rmaize_METABAT__155-contigs	110_0	0.292872	0.294909	0.102781	0.309438	1.00695	-2.84947	1.05656	0	-2	0
rmaize_METABAT__159-contigs	114_5	0.389089	0.159308	0.231931	0.219671	-2.44236	-1.67761	-1.77123	-1	-1	-1
rmaize_METABAT__166-contigs	27_1	0.265597	0.0126427	0.071	0.650761	-27.4831	-4.89381	1.87291	-4	-2	1
rmaize_METABAT__169-contigs	61_1	0.556834	0.0648591	0.187907	0.1904	-5.6054	-1.93479	-1.90946	-3	-2	-2
rmaize_METABAT__170-contigs	17_1	0.173593	0.261849	0.188597	0.375961	1.50841	1.08643	2.16576	1	0	1
rmaize_METABAT__174-contigs	87_0	0.175519	0.181851	0.281869	0.360762	1.03607	1.60592	2.0554	0	1	1
rmaize_METABAT__177-contigs	54_4	0.882298	0.0124389	0.0549057	0.0503577	-70.9304	-16.0693	-17.5206	-6	-4	-4
rmaize_METABAT__179-contigs	86_1	0.590406	0.146807	0.084984	0.177803	-3.32919	-5.75108	-2.74883	-2	-3	-2
rmaize_METABAT__18-contigs	82_1	0.367454	0.228202	0.138653	0.26569	-1.99497	-3.28342	-1.71349	-1	-1	0
rmaize_METABAT__185-contigs	38_1	0.107015	0.363174	0.196422	0.333389	-1.02713	-1.8991	-1.11889	2	1	2
rmaize_METABAT__187-contigs_sub_1	77_1	0.559105	0.180227	0.083232	0.177435	-2.48874	-5.38902	-2.5279	-2	-3	-2
rmaize_METABAT__188-contigs	91_1	0.916035	0.00585714	0.00595391	0.0721537	-125.531	-123.49	-10.1901	-7	-7	-4
rmaize_METABAT__19-contigs	76_1	0.488729	0.146955	0.113574	0.250742	-3.29631	-4.26516	-1.93191	-2	-2	-1
rmaize_METABAT__196-contigs	12_1	0.752828	0.0639406	0.0517146	0.131516	-11.2064	-13.8557	-5.44832	-4	-4	-3
rmaize_METABAT__201-contigs	105_1	0.995627	0.001777	0.00153089	0.0010651	-498.269	-578.371	-831.306	-9	-9	-10
rmaize_METABAT__202-contigs	100_1	0.796743	0.0758652	0.0474139	0.0799776	-5.52962	-8.84773	-5.24529	-3	-4	-3
rmaize_METABAT__23-contigs	94_1	0.97555	0.0140421	0.00299818	0.00740969	-54.9089	-257.168	-104.058	-6	-8	-7
rmaize_METABAT__25-contigs	35_1	0.509218	0.166526	0.125385	0.198871	-3.34074	-4.43689	-2.79738	-2	-2	-1
rmaize_METABAT__33-contigs	18_1	0.253795	0.141637	0.218945	0.385623	-1.89655	-1.22689	1.43556	-1	0	1
rmaize_METABAT__40-contigs	22_1	0.469102	0.0997861	0.13969	0.291422	-6.95691	-4.96958	-2.38213	-2	-2	-1
rmaize_METABAT__46-contigs_sub	25_2	0.370214	0.000384621	0.149457	0.479945	-962.54	-2.47706	1.2964	-10	-1	0
rmaize_METABAT__5-contigs	26_1	0.0143026	0.248758	0.352391	0.384549	7.64583	10.8311	11.8195	4	5	5
rmaize_METABAT__56-contigs	51_1	0.191234	0.00291407	0.0990798	0.706772	-61.0224	-1.79475	3.97457	-6	-1	2
rmaize_METABAT__59-contigs	101_1	0.893136	0.0339325	0.0324262	0.0405056	-19.8926	-20.8167	-16.6645	-5	-5	-4
rmaize_METABAT__6-contigs	84_1	0.45758	0.174656	0.129731	0.238032	-1.70421	-2.29437	-1.25046	-1	-2	-1
rmaize_METABAT__61-contigs	14_1	0.206927	0.240692	0.187024	0.365356	-1.76615	-2.27295	-1.16351	0	0	1
rmaize_METABAT__63-contigs	2_1	0.17815	0.129526	0.306415	0.385908	-2.23276	1.05952	1.33439	0	1	1
rmaize_METABAT__66-contigs	43_1	0.187652	0.0888437	0.32739	0.396115	-3.15984	1.1662	1.41101	-1	1	1
rmaize_METABAT__70-contigs_1	63_1	0.205115	0.154466	0.312182	0.328237	-1.16352	1.737	1.82634	0	1	1
rmaize_METABAT__72-contigs	117_1	0.925384	0.0276132	0.0284921	0.0185111	-23.3439	-22.6238	-34.8223	-5	-5	-6
rmaize_METABAT__74-contigs	8_1	0.26279	0.0996818	0.337635	0.299893	-2.28671	1.48122	1.31565	-1	0	0
rmaize_METABAT__76-contigs_1	78_1	0.612581	0.12006	0.0855278	0.181831	-4.07422	-5.7192	-2.69014	-2	-3	-2
rmaize_METABAT__78-contigs	74_1	0.798776	0.0521098	0.0829239	0.0661906	-9.06189	-5.69454	-7.13414	-4	-3	-4
rmaize_METABAT__79-contigs	6_1	0.485065	0.126749	0.197642	0.190545	-4.04558	-2.59445	-2.69109	-2	-1	-1
rmaize_METABAT__8-contigs	34_1	0.058513	0.252112	0.358777	0.330598	1.01959	1.45096	1.337	2	3	2
rmaize_METABAT__84-contigs	57_1	0.518401	0.0719292	0.202434	0.207236	-4.58812	-1.63026	-1.59249	-3	-1	-1
rmaize_METABAT__86-contigs	66_1	0.171515	0.231259	0.315157	0.282069	1.16179	1.58327	1.41705	0	1	1
rmaize_METABAT__88-contigs	80_1	0.344912	0.241162	0.142363	0.271563	-1.74203	-2.95098	-1.54701	-1	-1	0
rmaize_METABAT__91-contigs	3_1	0.183281	0.209978	0.280918	0.325823	-1.27135	1.05231	1.22052	0	1	1
rmaize_METABAT__92-contigs	116_1	0.415844	0.140937	0.198727	0.244491	-2.67357	-1.8961	-1.54118	-2	-1	-1
rmaize_METABAT__94-contigs	13_1	0.352259	0.167787	0.185862	0.294091	-3.97365	-3.5872	-2.26707	-1	-1	0
rmaize_METABAT__97-contigs	106_0	0.615793	0.211031	0.119067	0.0541089	-2.91802	-5.1718	-11.3806	-2	-2	-4
rmaize_METABAT__99-contigs	4_1	0.174111	0.134623	0.314543	0.376723	-2.21575	1.05448	1.26294	0	1	1
