## Supplemental Table 12 for "Linking carbohydrate structure with function in the human gut microbiome using hybrid metagenome assemblies"

### Sheet: Sheet1
Supplementary table 12: CaZyme counts for selectd Mag clusters
representative cluster	Taxa_number	CHOtype	Type	CBM34	CBM48	CBM50	CBM67	CBM74	GH1	GH102	GH103	GH105	GH106	GH109	GH120	GH123	GH127	GH13	GH133	GH136	GH18	GH2	GH20	GH23	GH25	GH26	GH28	GH29	GH3	GH30	GH31	GH32	GH35	GH36	GH38	GH4	GH42	GH43	GH5	GH51	GH57	GH63	GH65	GH73	GH77	GH8	GH92
cluster_111_0	Clostridia	Avicel	1	0	2	0	0	0	2	0	0	0	0	0	1	0	1	13	0	0	0	4	0	2	2	1	0	0	6	1	1	1	1	3	3	0	4	7	2	1	0	0	0	0	2	1	0
cluster_63_1	Clostridia	Avicel	0	0	1	0	0	0	1	0	0	0	0	0	0	0	1	10	0	0	0	2	0	2	2	0	0	0	3	2	0	1	0	3	0	0	2	3	1	1	0	0	0	0	2	0	0
cluster_28_0	Clostridia	Avicel	1	0	0	0	0	0	0	1	1	0	0	0	0	0	0	0	0	0	0	0	0	2	0	0	0	0	1	0	0	0	0	0	0	0	0	0	0	0	0	0	0	0	0	1	0
cluster_51_1	Clostridia	Avicel	0	0	0	0	0	0	0	0	0	0	0	0	0	0	0	2	0	0	0	0	0	0	3	0	0	0	0	0	0	0	0	0	0	0	0	0	0	0	0	0	0	1	1	0	0
cluster_58_1	Clostridia	Avicel	0	0	1	0	0	0	0	0	0	0	0	0	0	0	0	2	0	0	0	1	0	0	0	0	0	0	0	0	0	0	0	0	0	0	0	0	0	0	0	0	0	0	1	0	0
cluster_26_1	Gammaproteobacteria	Avicel	1	0	1	0	0	0	0	0	0	0	0	0	0	0	1	8	0	0	0	3	0	2	1	0	0	0	5	1	2	2	0	2	1	0	3	5	0	3	0	0	0	0	2	1	0
cluster_32_1	Actinobacteria	Hylon	1	1	2	8	0	0	3	1	1	0	0	0	0	0	0	5	0	0	0	3	0	5	1	0	0	0	2	0	2	0	0	0	2	3	0	0	0	0	0	1	1	2	1	1	0
cluster_65_1	Clostridia	Hylon	1	3	1	1	0	0	3	0	0	0	0	0	0	0	0	7	1	0	1	2	0	1	0	0	0	0	0	0	1	0	0	1	0	0	0	0	0	0	0	0	1	0	2	0	0
cluster_72_1	Clostridia	Hylon	1	1	3	0	0	0	1	0	0	0	0	0	0	0	0	8	1	0	1	1	0	0	1	0	0	0	1	0	0	3	0	1	0	0	0	0	0	0	0	0	0	0	2	0	0
cluster_52_1	Clostridia	Hylon	0	0	2	0	0	0	2	0	0	0	0	0	1	0	1	13	0	0	0	4	0	2	2	1	0	0	6	1	1	1	1	3	3	0	4	7	2	1	0	0	0	0	2	1	0
cluster_49_1	Clostridia	Hylon	0	0	1	0	0	0	1	0	0	0	0	0	0	0	0	3	0	0	0	3	0	1	1	0	0	0	2	0	0	0	0	1	0	1	0	0	0	0	0	0	0	0	2	0	0
cluster_84_1	Clostridia	Hylon	1	0	1	0	0	0	1	0	0	0	0	0	0	0	0	3	0	0	0	3	0	1	1	0	0	0	2	0	0	0	0	1	0	1	0	0	0	0	0	0	0	0	2	0	0
cluster_41_0	Clostridia	Hylon	1	0	1	0	0	0	0	0	0	0	0	0	0	0	0	1	0	0	0	0	0	0	0	0	0	0	2	0	0	0	0	0	0	0	0	0	0	0	0	0	0	0	1	0	0
cluster_96_1	Clostridia	Hylon	0	0	2	0	0	1	0	0	0	0	0	0	0	0	0	14	0	0	0	0	0	2	1	0	0	0	1	0	1	0	0	0	0	0	0	0	0	0	0	0	0	0	1	0	0
cluster_104_1	Clostridia	Hylon	1	0	0	0	0	0	0	2	1	0	0	0	0	0	0	0	1	0	0	0	0	3	0	0	0	0	1	0	0	0	0	0	0	0	0	0	0	0	1	0	0	0	0	0	0
cluster_51_1	Clostridia	Hylon	0	0	0	0	0	0	0	0	0	0	0	0	0	0	0	2	0	0	0	0	0	0	3	0	0	0	0	0	0	0	0	0	0	0	0	0	0	0	0	0	0	1	1	0	0
cluster_58_1	Clostridia	Hylon	0	0	1	0	0	0	0	0	0	0	0	0	0	0	0	2	0	0	0	1	0	0	0	0	0	0	0	0	0	0	0	0	0	0	0	0	0	0	0	0	0	0	1	0	0
cluster_26_1	Gammaproteobacteria	Hylon	1	0	2	0	0	0	3	0	0	0	0	0	0	0	0	4	0	1	0	2	0	0	1	0	1	0	5	0	0	1	0	1	0	1	1	0	0	0	0	0	1	0	2	0	0
cluster_38_1	Bacilli	Inulin	1	0	1	0	0	0	7	0	0	0	0	0	0	0	0	3	0	0	0	2	0	0	0	0	0	1	0	0	0	0	0	0	0	2	0	0	0	0	0	0	0	0	1	0	0
cluster_38_1	Bacilli	Inulin	1	0	1	0	0	0	7	0	0	0	0	0	0	0	0	3	0	0	0	2	0	0	0	0	0	1	0	0	0	0	0	0	0	2	0	0	0	0	0	0	0	0	1	0	0
cluster_18_1	Bacteroidia	Inulin	0	3	1	0	2	0	0	0	0	0	0	0	0	1	1	11	0	1	0	5	1	0	1	0	0	3	5	0	2	2	2	3	7	1	0	0	1	2	0	0	0	0	2	0	0
cluster_4_1	Bacteroidia	Inulin	0	0	1	0	3	0	2	0	0	0	1	0	0	1	0	4	0	0	1	2	0	0	0	0	0	2	1	0	0	1	0	1	1	1	0	1	0	0	0	0	1	0	1	0	2
cluster_82_1	Clostridia	Inulin	1	1	2	8	0	0	3	1	1	0	0	0	0	0	0	5	0	0	0	3	0	5	1	0	0	0	2	0	2	0	0	0	2	3	0	0	0	0	0	1	1	2	1	1	0
cluster_63_1	Clostridia	Inulin	0	0	1	0	0	0	1	0	0	0	0	0	0	0	1	10	0	0	0	2	0	2	2	0	0	0	3	2	0	1	0	3	0	0	2	3	1	1	0	0	0	0	2	0	0
cluster_51_1	Clostridia	Inulin	0	0	0	0	0	0	0	0	0	0	0	0	0	0	0	2	0	0	0	0	0	0	3	0	0	0	0	0	0	0	0	0	0	0	0	0	0	0	0	0	0	1	1	0	0
cluster_58_1	Clostridia	Inulin	0	0	1	0	0	0	0	0	0	0	0	0	0	0	0	2	0	0	0	1	0	0	0	0	0	0	0	0	0	0	0	0	0	0	0	0	0	0	0	0	0	0	1	0	0
cluster_56_1	Clostridia	Inulin	0	0	1	0	0	0	0	0	0	0	0	0	0	0	0	1	0	0	1	0	0	0	0	0	0	0	0	0	1	0	0	0	0	0	0	0	0	0	0	0	0	0	1	0	0
cluster_49_2	Clostridia	Inulin	0	0	0	0	0	0	0	0	0	0	0	0	0	0	0	0	0	0	0	0	0	0	0	0	0	0	0	0	0	0	0	0	0	0	0	0	0	0	0	0	0	0	0	0	0
cluster_29_1	Coriobacteriia	Inulin	1	0	1	0	0	0	4	0	0	1	0	0	0	0	0	3	0	0	0	1	0	1	0	0	1	0	0	0	0	3	0	0	0	1	0	0	1	0	0	0	0	2	1	0	0
cluster_2_1	Actinobacteria	Potato	1	0	1	1	0	0	0	0	0	0	0	0	0	0	0	1	0	0	2	0	0	0	1	0	0	0	1	0	0	0	0	0	0	0	0	0	0	0	0	0	0	0	1	0	0
cluster_8_1	Bacteroidia	Potato	0	0	2	0	0	0	2	0	0	0	0	0	1	0	1	13	0	0	0	4	0	2	2	1	0	0	6	1	1	1	1	3	3	0	4	7	2	1	0	0	0	0	2	1	0
cluster_66_1	Clostridia	Potato	1	0	0	1	2	0	0	0	0	3	0	2	0	0	2	7	1	0	3	21	4	3	1	2	2	2	20	2	5	3	0	1	2	0	1	13	5	3	1	2	1	1	0	0	6
cluster_63_1	Clostridia	Potato	1	0	0	1	0	0	0	0	0	0	0	1	0	1	0	5	1	0	0	7	6	1	0	1	1	1	3	1	2	0	0	3	0	0	0	2	0	0	1	0	1	1	0	0	2
cluster_84_1	Clostridia	Potato	1	0	1	0	0	0	1	0	0	0	0	0	0	0	0	3	0	0	0	3	0	1	1	0	0	0	2	0	0	0	0	1	0	1	0	0	0	0	0	0	0	0	2	0	0
cluster_96_1	Clostridia	Potato	1	0	2	0	0	1	0	0	0	0	0	0	0	0	0	14	0	0	0	0	0	2	1	0	0	0	1	0	1	0	0	0	0	0	0	0	0	0	0	0	0	0	1	0	0
cluster_62_1	Clostridia	Potato	0	0	1	0	0	1	0	0	0	0	0	0	0	0	0	10	0	0	0	0	0	1	1	0	0	0	1	0	1	0	0	0	0	0	0	0	0	0	0	0	0	0	0	0	0
cluster_48_1	Clostridia	Potato	0	0	0	0	7	0	0	0	0	0	15	1	0	0	3	1	1	0	0	6	3	2	0	0	4	5	1	0	1	0	1	2	0	0	0	0	0	0	1	0	0	1	0	0	2
cluster_44_1	Clostridia	Potato	1	0	0	0	0	0	0	0	0	1	0	0	0	0	0	6	0	0	0	1	1	0	0	0	1	0	0	0	0	0	0	1	0	0	0	0	0	0	0	0	1	0	0	0	0
cluster_51_1	Clostridia	Potato	0	0	0	0	0	0	0	0	0	0	0	0	0	0	0	2	0	0	0	0	0	0	3	0	0	0	0	0	0	0	0	0	0	0	0	0	0	0	0	0	0	1	1	0	0
cluster_29_1	Coriobacteriia	Potato	1	0	1	0	0	0	4	0	0	1	0	0	0	0	0	3	0	0	0	1	0	1	0	0	1	0	0	0	0	3	0	0	0	1	0	0	1	0	0	0	0	2	1	0	0
cluster_32_1	Actinobacteria	Retrograded maize	0	1	2	8	0	0	3	1	1	0	0	0	0	0	0	5	0	0	0	3	0	5	1	0	0	0	2	0	2	0	0	0	2	3	0	0	0	0	0	1	1	2	1	1	0
cluster_31_1	Actinobacteria	Retrograded maize	0	1	3	0	0	0	1	0	0	0	0	0	0	0	0	8	1	0	1	1	0	0	1	0	0	0	1	0	0	3	0	1	0	0	0	0	0	0	0	0	0	0	2	0	0
cluster_34_1	Actinobacteria	Retrograded maize	0	0	0	1	2	0	0	0	0	0	0	2	1	1	5	6	1	0	1	17	11	3	1	2	0	9	12	0	4	2	4	3	1	0	0	9	1	0	1	0	1	1	0	0	9
cluster_30_1	Actinobacteria	Retrograded maize	0	0	1	0	1	0	1	0	0	2	0	1	0	1	0	3	0	0	0	2	2	0	0	0	0	1	7	0	0	0	0	0	2	1	0	1	0	0	0	1	0	0	2	0	0
cluster_2_1	Actinobacteria	Retrograded maize	1	0	0	0	0	0	0	1	1	0	0	0	0	0	0	0	0	0	0	0	0	2	0	0	0	0	1	0	0	0	0	0	0	0	0	0	0	0	0	0	0	0	0	1	0
cluster_38_1	Bacilli	Retrograded maize	0	0	1	0	0	0	7	0	0	0	0	0	0	0	0	3	0	0	0	2	0	0	0	0	0	1	0	0	0	0	0	0	0	2	0	0	0	0	0	0	0	0	1	0	0
cluster_17_1	Bacteroidia	Retrograded maize	1	2	0	0	0	0	1	0	0	0	0	0	0	0	0	10	0	0	2	4	0	0	1	0	0	0	3	2	0	0	0	2	0	0	0	0	1	0	0	0	0	0	2	0	0
cluster_19_1	Bacteroidia	Retrograded maize	1	1	0	0	3	0	0	0	0	4	1	0	1	1	2	7	1	2	0	13	1	0	0	0	6	2	6	1	7	5	2	3	5	2	3	10	1	5	0	0	0	0	1	1	0
cluster_4_1	Bacteroidia	Retrograded maize	1	0	0	0	7	0	0	0	0	0	15	1	0	0	3	1	1	0	0	6	3	2	0	0	4	5	1	0	1	0	1	2	0	0	0	0	0	0	1	0	0	1	0	0	2
cluster_46_0	Clostridia	Retrograded maize	0	1	3	0	0	0	1	0	0	0	0	0	0	0	0	7	1	0	1	1	0	0	1	0	0	0	2	0	0	1	0	0	0	0	0	0	0	0	0	0	1	0	1	0	0
cluster_48_1	Clostridia	Retrograded maize	1	0	1	1	0	0	0	0	0	0	0	0	0	0	0	1	0	0	2	0	0	0	1	0	0	0	1	0	0	0	0	0	0	0	0	0	0	0	0	0	0	0	1	0	0
cluster_87_0	Clostridia	Retrograded maize	1	0	1	0	0	0	0	0	0	0	0	0	0	0	0	4	0	0	1	0	0	0	1	0	0	0	0	0	0	0	0	0	0	0	0	0	0	0	0	0	0	0	1	0	0
cluster_51_1	Clostridia	Retrograded maize	1	0	0	0	0	0	0	0	0	0	0	0	0	0	0	2	0	0	0	0	0	0	3	0	0	0	0	0	0	0	0	0	0	0	0	0	0	0	0	0	0	1	1	0	0
cluster_58_1	Clostridia	Retrograded maize	1	0	1	0	0	0	0	0	0	0	0	0	0	0	0	2	0	0	0	1	0	0	0	0	0	0	0	0	0	0	0	0	0	0	0	0	0	0	0	0	0	0	1	0	0
cluster_27_1	Clostridia	Retrograded maize	1	0	0	1	0	0	0	0	0	0	0	0	0	0	0	1	0	0	0	0	0	0	1	0	0	0	0	0	0	0	0	0	0	0	0	0	0	0	0	0	0	1	0	0	0
cluster_29_1	Coriobacteriia	Retrograded maize	0	0	1	0	0	0	4	0	0	1	0	0	0	0	0	3	0	0	0	1	0	1	0	0	1	0	0	0	0	3	0	0	0	1	0	0	1	0	0	0	0	2	1	0	0
cluster_43_1	Desulfovibrionia	Retrograded maize	1	0	0	1	0	0	0	0	0	0	0	0	0	0	0	0	0	0	0	0	0	0	1	0	0	0	1	0	0	0	0	0	0	0	0	0	0	0	0	0	0	0	0	0	0
cluster_26_1	Gammaproteobacteria	Retrograded maize	0	0	1	0	0	0	0	0	0	0	0	0	1	0	2	9	0	0	0	3	1	3	1	0	0	0	4	1	2	1	0	2	0	0	2	15	1	5	0	0	0	0	2	0	0
